# Memory encoding begins with spontaneous neural reactivation

**DOI:** 10.64898/2026.08.31.747822

**Authors:** Gemma Fernández-Rubio, Elvira Brattico, Morten L. Kringelbach, Peter Vuust, Leonardo Bonetti

**Affiliations:** Center for Music in the Brain, Department of Clinical Medicine, Aarhus University & The Royal Academy of Music, Aarhus, Aalborg, Denmark; Department of Education, Psychology, Communication, University of Bari Aldo Moro, Bari, Italy; Centre for Eudaimonia and Human Flourishing, Linacre College, University of Oxford, Oxford, United Kingdom; Department of Psychiatry, University of Oxford, Oxford, United Kingdom

**Keywords:** Long-term memory, Neural reactivation, Magnetoencephalography, Multivariate pattern analysis, Principal component analysis

## Abstract

Long-term memory relies on neural reactivation mechanisms that support consolidation and retrieval. However, it remains unknown whether these mechanisms also operate during encoding, the initial stage of memory formation. Using a decoding classifier, we analyzed magnetoencephalography (MEG) data from 67 participants as they actively encoded or passively listened to brief melodies. We found that the classifier generalized to the rest period immediately following encoding, revealing spontaneous neural reactivation and stable patterns after stimulus offset. This extends prior evidence of neural replay, which is typically observed during sleep and rest, by demonstrating reactivation during encoding, within the task itself. Decoding accuracy during encoding was correlated with recognition performance in subsequent tests, reinforcing its role in memory, with the largest differences between low- and high-recognition performance groups emerging 10 days after encoding. Whole-brain network analysis identified two primary systems: an auditory network (primary auditory cortex, insula, superior temporal gyrus) showing few condition differences, and a memory/associative network (hippocampus, parahippocampal gyrus, cingulate cortex) driving the neural reactivation underlying successful encoding. Together, these results demonstrate that spontaneous neural reactivation supports memory encoding even before formal consolidation.
