## Supplemental Table 1 for "Memory encoding begins with spontaneous neural reactivation"

### Sheet: Sheet1
ROI	Hemisphere	T-val		MNI Coordinates
			x	y	z
Cingulum Mid	R	345.57	2	-46	32
Precuneus	R	329.01	2	-46	40
Precuneus	L	322.88	-6	-54	24
Precuneus	R	316.44	2	-62	24
Cingulum Post	R	309.24	10	-38	32
Cingulum Mid	R	303.3	2	-54	32
Cingulum Post	R	302.4	2	-46	24
Precuneus	L	302.13	-6	-62	32
Precuneus	R	299.32	2	-54	24
Cingulum Mid	R	293.04	10	-22	40
Cingulum Mid	R	290.19	10	-30	32
Precuneus	R	288.01	10	-54	24
Precuneus	L	267	-6	-46	16
Cingulum Mid	R	266.73	10	-22	32
Cingulum Mid	R	263.22	2	-38	32
Precuneus	R	259.67	2	-54	40
Cingulum Mid	L	259.05	-6	-38	32
Cingulum Post	R	255.14	10	-54	32
Cingulum Ant	R	253.2	2	34	0
Precuneus	L	250.9	-6	-54	16
Cingulum Mid	R	249.8	2	-14	32
Cingulum Mid	R	247.86	2	-14	40
Calcarine	L	242.26	-14	-62	16
Cingulum Mid	L	241.68	-6	-38	40
Angular	L	241.21	-38	-54	24
Front Sup Med	R	240.35	2	50	0
Cingulum Mid	R	240.34	2	-30	32
Cingulum Ant	R	237.12	2	42	0
Cingulum Mid	R	236.05	2	-38	40
Cingulum Mid	L	235.35	-6	-46	32
Precuneus	R	234.03	18	-46	48
Precuneus	R	233.05	10	-38	56
Precuneus	L	232.12	-14	-54	16
Cingulum Ant	L	230.73	-6	18	24
Precuneus	R	229.85	10	-70	32
Precuneus	R	229.68	10	-62	16
Paracentr Lob	R	228.73	10	-38	72
Paracentr Lob	R	228.35	10	-38	64
Precuneus	L	228.07	-6	-54	8
Precuneus	L	227.75	-6	-62	24
Cingulum Mid	R	225.55	2	-22	32
Precuneus	L	225.01	-6	-46	8
Precuneus	R	224.38	10	-54	8
Cingulum Post	R	222.2	10	-46	32
Precuneus	R	221.88	10	-46	8
Cuneus	R	221.19	2	-70	24
Cingulum Post	L	220.04	-6	-46	24
Rolandic Oper	L	218.79	-38	2	16
Cingulum Mid	R	217.2	10	-38	40
Precuneus	R	217.14	2	-54	56
Front Inf Ope	L	217.06	-38	2	24
Cingulum Mid	L	216.75	-6	26	32
Calcarine	L	215.7	-14	-54	8
Calcarine	R	215.68	2	-62	16
Cingulum Mid	R	214.58	10	10	32
Precuneus	R	214.48	2	-62	32
Rolandic Oper	L	214.02	-38	-14	16
Cingulum Mid	L	211.42	-6	26	40
Cingulum Post	R	210.87	10	-38	16
Front Sup Orb	L	210.86	-14	42	-16
Insula	L	210.75	-30	-14	16
Insula	L	210.34	-30	-22	8
Precuneus	L	208.81	-14	-62	24
Precuneus	R	207.06	10	-46	40
Cingulum Ant	L	206.11	-6	26	16
Precuneus	R	205.68	2	-62	40
Heschl	L	205.11	-38	-22	8
Cingulum Mid	R	204.3	10	-30	40
Insula	L	203.54	-30	-6	16
Cingulum Mid	L	203.36	-6	18	32
Precuneus	R	203.31	2	-54	48
Precuneus	L	203.13	-6	-46	40
Precuneus	R	202.31	10	-62	32
Calcarine	L	202.12	-6	-62	16
Front Sup Med	L	201.91	-6	34	40
Front Inf Tri	L	200.62	-30	26	24
Calcarine	L	200.47	-14	-70	16
Cingulum Mid	L	200.14	-6	-30	32
Cingulum Mid	R	199.8	2	-38	48
Cingulum Mid	R	198.93	10	2	32
Cingulum Ant	R	198.6	10	50	0
Precentral	L	198.02	-38	2	32
Cingulum Mid	R	197.39	2	-30	40
Cingulum Mid	L	197.04	-6	18	40
Cingulum Mid	R	196.73	18	-38	40
Precentral	L	196.1	-46	2	24
Rolandic Oper	L	196.07	-38	-6	16
Precuneus	R	195.74	2	-46	48
Precuneus	L	195.48	-6	-62	40
Rolandic Oper	L	195.2	-46	-14	16
Cingulum Ant	R	194.85	10	42	0
Cingulum Mid	R	193.51	2	-22	40
Front Inf Ope	L	193.21	-38	10	24
Rolandic Oper	L	192.14	-46	2	16
Precuneus	R	192	2	-46	56
Temporal Sup	L	191.11	-54	-14	8
Cuneus	R	190.65	10	-78	32
Temporal Mid	L	189.99	-38	-54	16
Temporal Sup	L	189.95	-46	-22	8
Caudate	R	189.35	10	18	0
Insula	L	189.19	-38	-14	8
Angular	L	188.99	-38	-54	32
Precuneus	R	188.47	10	-54	48
Cingulum Mid	R	188.45	2	2	32
Front Med Orb	L	188.34	-6	42	-16
Rolandic Oper	L	188.11	-54	-14	16
Insula	L	187.91	-30	-22	16
Front Inf Ope	L	187.53	-46	10	16
Cingulum Mid	R	186.96	10	-14	32
Precuneus	R	185.75	2	-70	40
Precuneus	R	184.25	10	-54	40
Precuneus	R	184.17	10	-70	40
Precuneus	R	183.95	10	-46	48
Precuneus	L	183.85	-6	-70	32
Heschl	L	183.79	-46	-14	8
Precuneus	R	183.44	2	-70	32
Rolandic Oper	L	182.81	-38	-22	16
Cingulum Mid	L	182.77	-6	-30	40
Postcentral	L	182.71	-46	-6	32
Temporal Mid	L	182.02	-46	-38	-8
Front Mid	L	181.77	-38	26	32
Cingulum Mid	R	181.54	2	-30	48
Cingulum Ant	R	181.5	2	26	16
Hippocampus	L	181.3	-22	-38	0
Cingulum Mid	R	181.23	2	-14	48
Front Inf Ope	L	180.71	-38	10	32
Calcarine	L	180.41	-22	-62	8
Temporal Mid	L	180.04	-38	-62	16
Hippocampus	L	179.78	-30	-22	-8
Rolandic Oper	L	179.03	-54	2	16
Angular	L	178.86	-38	-62	24
Occipital Mid	L	178.62	-38	-70	24
Front Inf Ope	L	178.4	-46	10	24
ParaHippocamp	L	177.95	-30	-38	-8
Postcentral	L	177.07	-54	-6	32
SupraMarginal	L	176.82	-54	-46	32
Front Inf Ope	L	176.49	-30	10	32
Rolandic Oper	R	176.36	42	-22	16
Caudate	R	175.9	10	10	0
Calcarine	L	175.32	-14	-62	8
Front Sup Med	R	174.88	2	34	48
SupraMarginal	L	174.65	-54	-14	24
Rolandic Oper	L	174.54	-46	-6	16
Precuneus	R	174.54	10	-46	72
Precuneus	L	174.48	-22	-54	24
Parietal Inf	L	174.41	-30	-46	40
Thalamus	R	174.31	10	-6	8
Parietal Inf	L	173.83	-46	-46	40
Cingulum Mid	R	173.73	10	-30	48
SupraMarginal	L	173.58	-30	-38	40
Temporal Mid	R	173.04	50	-30	0
Insula	L	172.75	-38	-14	-8
Thalamus	L	172.22	-14	-22	8
Calcarine	L	172.07	-14	-70	8
Precuneus	R	172.05	10	-78	40
Front Inf Tri	L	171.96	-38	18	24
Precuneus	R	171.84	10	-46	56
Rolandic Oper	L	171.76	-46	-22	16
Precuneus	R	171.52	10	-62	24
Precuneus	L	170.52	-6	-62	56
Cingulum Mid	R	169.99	10	-38	48
Supp Motor Ar	L	169.18	-6	-22	48
Heschl	R	168.99	42	-30	8
Precentral	L	168.88	-30	2	32
Cingulum Mid	R	168.72	18	-30	48
SupraMarginal	L	168.6	-38	-38	40
Fusiform	L	168.15	-30	-46	-8
Cingulum Mid	R	167.96	18	-38	48
Front Inf Ope	L	167.77	-54	10	24
Cingulum Mid	R	167.53	10	-14	40
Insula	L	167.48	-30	-14	8
Cingulum Ant	R	166.8	2	42	8
Thalamus	L	166.63	-14	-14	0
Cingulum Mid	R	166.62	18	-30	40
Angular	L	166.59	-46	-62	32
Caudate	R	166.56	10	2	8
Putamen	L	166.42	-30	-14	0
Temporal Sup	L	164.97	-38	-30	8
Temporal Sup	R	164.87	58	-22	8
Thalamus	R	164.82	10	-14	8
Precentral	L	164.27	-54	2	24
Supp Motor Ar	R	164.06	2	-30	56
Front Inf Ope	L	162.93	-46	18	32
Supp Motor Ar	R	162.93	2	-22	64
Precuneus	R	162.77	10	-46	64
Postcentral	L	162.27	-54	-6	24
Precuneus	R	162.15	10	-62	40
SupraMarginal	L	162.04	-62	-38	40
Front Sup Med	R	162.03	18	50	8
Parietal Inf	L	161.99	-54	-46	40
Supp Motor Ar	R	161.98	2	-22	56
Putamen	L	161.83	-22	2	8
Front Inf Tri	L	161.72	-30	18	24
Precuneus	R	161.13	2	-46	64
Cingulum Mid	L	160.84	-6	10	40
Calcarine	L	160.69	-22	-54	8
Precuneus	R	160.63	10	-54	16
Temporal Mid	L	160.58	-54	-46	-8
SupraMarginal	L	160.53	-46	-46	32
Precuneus	R	160.43	2	-38	56
Cingulum Mid	R	160.42	2	2	40
Paracentr Lob	R	160.4	2	-22	72
Temporal Inf	L	160.13	-46	-46	-8
Cingulum Post	R	159.87	10	-46	24
Angular	L	159.78	-46	-62	24
SupraMarginal	L	159.73	-62	-38	32
Postcentral	L	159.67	-46	-14	32
Front Inf Ope	R	159.65	50	10	8
Cingulum Ant	R	159.5	2	10	24
Angular	L	159.21	-38	-62	32
Temporal Mid	L	159.12	-54	-30	0
Front Mid	R	159.03	42	42	8
Caudate	L	158.92	-6	10	8
Pallidum	L	158.83	-22	-6	0
Calcarine	R	158.5	10	-62	8
Angular	L	158.28	-54	-54	32
Front Sup Orb	L	158.28	-14	50	-16
Calcarine	L	157.86	-6	-70	16
Front Mid	R	157.79	34	42	8
Ventr Med PFC	R	157.7	10	50	-8
Parietal Inf	L	157.55	-38	-46	40
Lingual	L	157.45	-22	-46	-8
Front Sup Med	R	157.44	10	50	8
Cingulum Mid	R	157.26	2	-22	48
Postcentral	L	157.24	-62	-14	16
Front Mid Orb	L	157.23	-22	42	-16
Temporal Sup	R	157	50	-22	8
Precuneus	R	156.72	18	-46	40
Thalamus	L	156.72	-14	-30	0
Front Sup Med	R	156.55	2	34	56
Frontal Sup	L	156.46	-14	26	40
ParaHippocamp	L	156.43	-22	-38	-8
Thalamus	L	156.34	-14	-14	16
Front Mid	L	156.24	-30	26	32
Temporal Sup	L	156.19	-62	-14	8
Lingual	L	155.82	-6	-62	8
Precuneus	L	155.57	-6	-54	32
Supp Motor Ar	L	155.25	-6	-22	56
Thalamus	L	155.09	-14	-14	8
Cingulum Mid	L	155.07	-6	-30	48
Cingulum Mid	R	155.03	2	18	32
Cuneus	L	154.76	-14	-62	32
Supp Motor Ar	R	154.69	2	-14	56
Cingulum Ant	R	154.59	10	34	0
Front Sup Med	R	154.49	18	50	0
Cingulum Mid	R	154.41	2	-6	32
Temporal Sup	L	154.41	-54	-22	8
Precentral	R	154.31	50	-6	32
Thalamus	L	153.99	-14	-22	0
SupraMarginal	L	153.67	-46	-38	40
Temporal Mid	L	153.48	-46	-38	0
Thalamus	L	153.45	-6	-14	0
Front Sup Orb	R	153.19	18	66	-8
Thalamus	R	153.09	18	-22	8
Caudate	R	153	18	26	0
Precuneus	R	152.95	2	-70	48
Cingulum Mid	R	152.83	2	-6	40
Cingulum Mid	L	152.83	-6	-22	32
Precuneus	R	152.73	18	-46	8
Parietal Inf	L	152.53	-46	-54	40
Front Sup Orb	L	152.42	-14	42	-24
SupraMarginal	R	152.33	58	-22	16
Cingulum Mid	L	151.79	-6	-22	40
Cingulum Ant	R	151.72	2	18	24
Temporal Sup	R	151.72	50	-30	8
Frontal Sup	L	151.43	-14	34	48
Temporal Mid	L	151.42	-62	-38	0
Calcarine	R	151.33	18	-62	16
Temporal Inf	R	150.94	58	-38	-16
Temporal Sup	L	150.71	-54	-22	16
Temporal Mid	L	150.63	-54	-38	0
Thalamus	L	150.58	-14	-30	8
Precuneus	L	150.55	-14	-54	24
Angular	L	150.27	-46	-54	32
Cingulum Mid	L	150.23	-6	-38	48
Front Inf Tri	L	150.15	-38	34	8
Front Sup Med	R	149.9	2	42	48
Rolandic Oper	L	149.8	-54	-6	16
Precentral	L	149.8	-54	2	32
Cingulum Mid	L	149.76	-6	-6	40
Cuneus	R	149.63	2	-78	32
Supp Motor Ar	R	149.56	2	-6	48
Subgenual	R	149.55	2	10	-8
Front Inf Ope	L	149.35	-38	10	8
Paracentr Lob	R	149.15	10	-14	72
Cingulum Post	L	148.98	-6	-38	8
Front Sup Med	L	148.92	-6	50	0
Front Med Orb	R	148.89	2	26	-24
Front Sup Med	L	148.54	-6	58	0
Precuneus	L	148.44	-6	-54	40
Frontal Sup	R	148.42	18	26	40
Precuneus	L	148.34	-6	-46	48
Frontal Sup	R	148.24	26	50	8
Front Inf Ope	L	148.11	-54	10	16
Paracentr Lob	R	148.1	10	-30	64
Cingulum Mid	L	147.86	-6	-14	32
Front Inf Tri	L	147.46	-46	34	8
Insula	L	147.4	-30	18	0
