## Supplemental Table 2 for "Memory encoding begins with spontaneous neural reactivation"

### Sheet: Sheet1
Session 1 (same day as encoding)						Session 2 (one day after encoding)						Session 3 (ten days after encoding)
Cluster no.	Cluster size	p-value	Max t-value			Cluster no.	Cluster size	p-value	Max t-value			Cluster no.	Cluster size	p-value	Max t-value
1	315	0.00642107	3.85714			1	839	0.00143387	3.76489			1	3072	< 0,001	4.72347
2	274	0.00797328	3.8118			2	743	0.00174992	3.21218			2	2809	< 0,001	4.632
3	244	0.0096248	3.84969			3	683	0.00199756	3.61224			3	2570	< 0,001	5.35464
4	234	0.0102805	3.88193			4	612	0.00238066	3.8235			4	2507	< 0,001	4.48004
5	212	0.0120381	3.52945			5	560	0.00275691	3.78071			5	2408	< 0,001	4.91127
6	189	0.0143971	-3.19441			6	510	0.00317558	4.13539			6	2038	< 0,001	4.67107
7	169	0.0172879	3.53585			7	462	0.00379127	3.42621			7	1773	< 0,001	5.96022
8	168	0.0174444	3.24102			8	373	0.00537701	4.48932			8	1664	< 0,001	4.12581
9	163	0.0183531	3.96306			9	354	0.00582167	3.64119			9	1640	< 0,001	4.38407
10	152	0.0205311	3.15101			10	316	0.00697506	3.51452			10	1600	< 0,001	5.56411
11	151	0.0207488	3.79315			11	309	0.00723638	4.67294			11	1470	< 0,001	4.35622
12	148	0.0214521	3.63716			12	302	0.00751686	4.16986			12	1445	< 0,001	4.42524
13	145	0.0222071	3.25745			13	284	0.00830358	3.53441			13	1331	0.000552414	4.22786
14	143	0.0227091	3.22959			14	277	0.00861963	4.09925			14	1318	0.000560578	4.63001
15	140	0.0234818	3.30677			15	273	0.00882349	3.92629			15	1316	0.000560578	4.70898
16	140	0.0234818	2.8442			16	265	0.00923258	4.1215			16	1300	0.000574184	3.88675
17	136	0.0245892	3.34076			17	254	0.00987837	3.34462			17	1298	0.000576905	4.18536
18	136	0.0245892	3.4427			18	253	0.00994267	3.07398			18	1236	0.000627248	4.51097
19	132	0.0258815	3.1786			19	252	0.0099974	3.66566			19	1233	0.00062997	4.58518
20	129	0.0269209	3.06286			20	238	0.0109688	2.9032			20	1217	0.000646297	4.86547
21	129	0.0269209	3.202			21	215	0.0129568	3.65625			21	1196	0.000663985	4.52492
22	125	0.0283575	3.29418			22	210	0.0134507	4.10999			22	1162	0.000692558	4.56897
23	122	0.0295274	3.2017			23	206	0.0138626	3.3175			23	1153	0.00069528	5.03167
24	117	0.0315421	3.21698			24	204	0.0140828	3.10019			24	1146	0.000699362	4.80383
25	117	0.0315421	3.59084			25	201	0.0144085	3.78549			25	1142	0.000703443	4.3496
26	115	0.0324196	-2.85798			26	199	0.0146575	3.47347			26	1130	0.000714328	5.02231
27	113	0.0333501	-4.18524			27	197	0.014886	2.84739			27	1094	0.000749705	4.378
28	113	0.0333501	2.86174			28	194	0.0152663	3.31258			28	1057	0.00078372	4.54354
29	113	0.0333501	3.17175			29	190	0.0158875	3.13677			29	1028	0.000812294	4.23093
30	111	0.0342874	2.90569			30	188	0.0161707	3.72582			30	1026	0.000813654	5.01645
31	110	0.0347391	3.32042			31	181	0.0172297	3.22527			31	984	0.000887128	4.5729
32	109	0.0352139	3.19706			32	180	0.0174103	3.57193			32	962	0.000926586	4.90603
33	103	0.0384965	-3.27252			33	178	0.017751	3.55151			33	949	0.000963323	3.77985
34	102	0.0390883	2.81399			34	173	0.0185951	3.01024			34	916	0.00101639	5.18696
35	101	0.0396855	3.44612			35	166	0.0199059	2.83886			35	887	0.00106401	4.46826
36	100	0.0403262	3.70331			36	164	0.0202958	3.24812			36	884	0.00107625	3.79265
37	99	0.0409166	2.85298			37	162	0.0206953	3.31079			37	880	0.00108578	3.91416
38	97	0.0423097	-3.05789			38	162	0.0206953	3.93208			38	858	0.00114156	3.90634
39	97	0.0423097	3.18535			39	159	0.0213904	3.11526			39	842	0.00117286	3.87009
40	96	0.0429477	2.66649			40	157	0.0218282	3.05177			40	816	0.00123409	4.013
41	96	0.0429477	3.27137			41	157	0.0218282	3.02382			41	816	0.00123409	4.67428
42	96	0.0429477	-2.99935			42	156	0.0220238	3.30491			42	808	0.00125858	3.9932
43	95	0.0436211	-3.06777			43	156	0.0220238	3.88322			43	802	0.00127082	4.60591
44	92	0.0459283	-2.82724			44	153	0.0227025	3.136			44	795	0.00129259	4.67646
45	92	0.0459283	-3.89216			45	153	0.0227025	3.2192			45	790	0.00130076	4.49324
46	92	0.0459283	2.95801			46	153	0.0227025	3.44349			46	788	0.00130348	4.41784
47	91	0.0467323	-3.08634			47	149	0.0236602	2.84803			47	757	0.00137287	3.23871
48	90	0.0475214	3.17746			48	149	0.0236602	3.82783			48	744	0.00140961	3.77461
49	90	0.0475214	2.92149			49	148	0.023916	3.1449			49	743	0.00141369	5.80504
50	90	0.0475214	3.3			50	146	0.0244401	3.81378			50	736	0.00143954	4.71585
51	89	0.0483335	2.86604			51	146	0.0244401	-3.15493			51	732	0.00144907	3.98386
52	89	0.0483335	-3.94636			52	145	0.0247315	3.14902			52	700	0.00154567	5.25219
53	89	0.0483335	-2.93969			53	144	0.0249723	3.58006			53	695	0.001562	4.023
54	87	0.0499986	-2.94109			54	143	0.02525	3.75986			54	694	0.00156608	4.1526
55	87	0.0499986	4.15993			55	141	0.0258178	3.55229			55	685	0.00159601	3.69132
						56	141	0.0258178	3.73137			56	674	0.00165316	3.90947
						57	141	0.0258178	3.82076			57	674	0.00165316	3.85308
						58	140	0.0261435	3.04406			58	670	0.00167493	3.90128
						59	139	0.0264417	3.07461			59	661	0.00171439	3.79545
						60	135	0.0277388	3.1437			60	660	0.00171711	3.28674
						61	134	0.0280986	3.038			61	648	0.00176337	4.38414
						62	133	0.028442	2.90646			62	632	0.00183548	4.5548
						63	131	0.0291535	4.06751			63	626	0.00186542	3.94369
						64	131	0.0291535	3.23809			64	616	0.0019144	3.48239
						65	131	0.0291535	3.42698			65	615	0.0019212	4.48647
						66	131	0.0291535	2.98409			66	615	0.0019212	4.71535
						67	131	0.0291535	3.23405			67	599	0.00200284	3.89315
						68	128	0.0303165	3.52639			68	594	0.00204094	4.23318
						69	127	0.0306996	2.84856			69	588	0.00207768	4.73519
						70	126	0.0310881	3.77224			70	588	0.00207768	4.06996
						71	126	0.0310881	2.82943			71	586	0.00209264	3.86785
						72	125	0.0314671	2.71907			72	580	0.0021321	3.97539
						73	125	0.0314671	3.58893			73	579	0.00214026	3.8411
						74	124	0.0318721	3.06596			74	576	0.00216203	3.36724
						75	124	0.0318721	3.11192			75	575	0.00216884	3.64813
						76	124	0.0318721	2.75813			76	572	0.00219469	3.96352
						77	124	0.0318721	3.1895			77	570	0.00220557	4.10221
						78	123	0.032299	3.12019			78	566	0.00223279	3.93321
						79	123	0.032299	3.1351			79	564	0.00224775	4.51945
						80	122	0.0327122	3.04978			80	547	0.0023498	4.60226
						81	122	0.0327122	3.42528			81	536	0.00242872	4.1377
						82	122	0.0327122	2.80394			82	536	0.00242872	3.70712
						83	121	0.0331336	4.39518			83	532	0.00245865	4.03524
						84	120	0.0335591	3.55074			84	525	0.00250899	3.71892
						85	119	0.0340202	3.67865			85	523	0.0025294	3.80055
						86	119	0.0340202	4.06791			86	523	0.0025294	3.95362
						87	118	0.0344785	-3.46744			87	522	0.00254437	3.28659
						88	117	0.0349478	3.2623			88	520	0.00256342	4.11905
						89	117	0.0349478	3.29383			89	513	0.0026124	3.59542
						90	116	0.0354486	2.88542			90	509	0.00263825	3.52219
						91	116	0.0354486	2.77232			91	505	0.00266138	4.12864
						92	116	0.0354486	3.24687			92	503	0.0026886	4.49228
						93	114	0.0364473	-3.10581			93	502	0.00269268	4.44445
						94	114	0.0364473	3.23114			94	497	0.00274302	4.02865
						95	114	0.0364473	3.18852			95	487	0.00284915	5.17516
						96	114	0.0364473	2.84205			96	481	0.00292535	3.757
						97	113	0.0369508	2.93411			97	479	0.00294439	3.93435
						98	113	0.0369508	2.86526			98	469	0.00302195	3.38705
						99	113	0.0369508	3.1726			99	466	0.00305188	3.8713
						100	112	0.0374201	2.80252			100	462	0.00309406	3.86311
						101	112	0.0374201	4.07228			101	451	0.00322468	3.97859
						102	111	0.0379305	3.48378			102	450	0.00323421	4.30203
						103	109	0.039036	4.28898			103	449	0.00324237	4.16644
						104	108	0.0395709	3.37019			104	444	0.00331721	3.62278
						105	108	0.0395709	3.55696			105	440	0.00336075	4.0619
						106	108	0.0395709	3.30392			106	432	0.00345871	3.44571
						107	107	0.0401634	3.24612			107	430	0.00348592	3.57989
						108	107	0.0401634	3.09588			108	426	0.00354035	4.38288
						109	107	0.0401634	3.45259			109	425	0.00354987	4.31825
						110	106	0.0407585	3.84694			110	425	0.00354987	3.79084
						111	106	0.0407585	3.22717			111	423	0.00358797	4.04741
						112	106	0.0407585	3.36904			112	421	0.00362062	4.21464
						113	105	0.0413605	3.13338			113	420	0.00363423	3.83159
						114	105	0.0413605	3.46795			114	419	0.00364648	3.57867
						115	104	0.0419557	3.33723			115	418	0.00366553	4.31343
						116	103	0.0425632	3.32954			116	418	0.00366553	4.08545
						117	102	0.0431967	2.92849			117	416	0.00369546	3.20682
						118	102	0.0431967	3.1166			118	415	0.00370362	5.76687
						119	102	0.0431967	2.88074			119	415	0.00370362	3.18761
						120	102	0.0431967	3.60754			120	414	0.00371179	3.68767
						121	102	0.0431967	2.81988			121	409	0.00380023	4.56175
						122	102	0.0431967	3.32876			122	404	0.00389003	3.51836
						123	101	0.0438862	2.97353			123	400	0.00395534	3.76549
						124	101	0.0438862	3.45988			124	397	0.0040016	3.96725
						125	101	0.0438862	3.39475			125	396	0.00402881	3.8806
						126	101	0.0438862	2.91251			126	395	0.00404786	4.06328
						127	101	0.0438862	3.96733			127	394	0.00406419	3.80908
						128	100	0.0445744	3.41142			128	394	0.00406419	4.11375
						129	100	0.0445744	3.01543			129	394	0.00406419	3.70406
						130	100	0.0445744	2.89926			130	389	0.00416215	4.10784
						131	100	0.0445744	3.25263			131	389	0.00416215	4.04928
						132	100	0.0445744	3.77701			132	388	0.0041812	4.92212
						133	99	0.0452845	3.19025			133	388	0.0041812	3.7605
						134	99	0.0452845	3.7286			134	386	0.00421114	3.62136
						135	99	0.0452845	2.88523			135	383	0.00427373	3.81258
						136	99	0.0452845	-4.05789			136	383	0.00427373	4.2655
						137	99	0.0452845	2.71934			137	381	0.00430774	4.71296
						138	98	0.0459864	3.45259			138	373	0.00444652	3.34571
						139	98	0.0459864	2.97355			139	372	0.00445877	4.18402
						140	97	0.0467225	3.1549			140	370	0.00449551	3.37047
						141	97	0.0467225	2.98619			141	370	0.00449551	3.82825
						142	97	0.0467225	2.90248			142	369	0.00452	4.43113
						143	97	0.0467225	2.81949			143	367	0.00455946	4.27766
						144	97	0.0467225	2.63505			144	364	0.00463157	4.63046
						145	96	0.0473915	3.17654			145	364	0.00463157	3.90149
						146	96	0.0473915	3.82911			146	361	0.00468463	4.24354
						147	96	0.0473915	3.07892			147	361	0.00468463	3.76694
						148	96	0.0473915	3.20766			148	359	0.00473362	3.70921
						149	95	0.0481892	3.24233			149	358	0.00476763	3.74946
						150	95	0.0481892	2.67121			150	357	0.00479076	5.12626
						151	95	0.0481892	3.0438			151	356	0.00481389	3.37717
						152	95	0.0481892	3.33803			152	354	0.00486015	3.80491
						153	94	0.0489745	3.24363			153	353	0.00488873	3.60109
						154	94	0.0489745	3.7827			154	349	0.00499894	3.52813
						155	93	0.0497708	3.22768			155	344	0.00511323	3.73718
						156	93	0.0497708	3.17336			156	343	0.005135	4.07714
						157	93	0.0497708	2.87034			157	343	0.005135	3.5612
						158	93	0.0497708	2.87031			158	342	0.00515405	3.70192
												159	341	0.00518534	3.91542
												160	340	0.0052112	3.88229
												161	339	0.00524249	3.58101
												162	339	0.00524249	4.27484
												163	339	0.00524249	4.04444
												164	337	0.00528875	4.04834
												165	337	0.00528875	4.06521
												166	337	0.00528875	3.76165
												167	337	0.00528875	3.39839
												168	329	0.00552686	3.54585
												169	329	0.00552686	4.40279
												170	327	0.00558129	3.61374
												171	327	0.00558129	4.69146
												172	324	0.00567245	3.80533
												173	323	0.00569694	3.59213
												174	320	0.00579218	3.12157
												175	318	0.00586294	3.29095
												176	314	0.00600308	4.41691
												177	312	0.00605614	3.59124
												178	311	0.00608744	3.95008
												179	311	0.00608744	4.98087
												180	309	0.00616091	4.26686
												181	308	0.00618132	3.43661
												182	308	0.00618132	3.41113
												183	307	0.00621534	3.74342
												184	304	0.00632555	3.70301
												185	303	0.00634868	3.33279
												186	303	0.00634868	3.63146
												187	301	0.0064344	3.5152
												188	301	0.0064344	3.9069
												189	301	0.0064344	3.49948
												190	301	0.0064344	3.43597
												191	300	0.00646025	3.6833
												192	298	0.00653372	4.05635
												193	298	0.00653372	3.1747
												194	297	0.00657046	3.55969
												195	296	0.00661944	3.61622
												196	296	0.00661944	3.55527
												197	294	0.00669156	3.48721
												198	294	0.00669156	4.05549
												199	294	0.00669156	5.2339
												200	292	0.00676367	3.96254
												201	292	0.00676367	3.07037
												202	291	0.00680041	3.58907
												203	290	0.00684395	3.94576
												204	289	0.00689157	2.80486
												205	288	0.00693511	3.67858
												206	287	0.00698001	3.93972
												207	286	0.00701675	4.63183
												208	284	0.00711335	3.97732
												209	284	0.00711335	3.47595
												210	281	0.00723445	4.06958
												211	280	0.00727254	3.05896
												212	278	0.00735962	4.6508
												213	277	0.00740997	3.62028
												214	276	0.00746847	4.71909
												215	272	0.00765352	4.39554
												216	271	0.00769298	3.36889
												217	270	0.00774604	3.01993
												218	269	0.00778822	3.67978
												219	265	0.00797463	4.03278
												220	265	0.00797463	3.91241
												221	265	0.00797463	4.17179
												222	265	0.00797463	3.49037
												223	264	0.00801681	3.74665
												224	263	0.00806171	5.39325
												225	263	0.00806171	3.91213
												226	262	0.00811205	4.98142
												227	262	0.00811205	3.94926
												228	261	0.00815559	2.86759
												229	261	0.00815559	3.54692
												230	260	0.00819913	3.30617
												231	260	0.00819913	3.98505
												232	257	0.00838281	3.19744
												233	256	0.00844676	3.453
												234	255	0.00850799	3.2649
												235	255	0.00850799	3.426
												236	255	0.00850799	3.52485
												237	255	0.00850799	4.4128
												238	255	0.00850799	3.88824
												239	254	0.0085597	3.59286
												240	254	0.0085597	3.92853
												241	252	0.00867127	4.67512
												242	251	0.00872569	3.04672
												243	250	0.00878828	3.09095
												244	249	0.00883454	3.2825
												245	247	0.00895428	3.53339
												246	247	0.00895428	3.56574
												247	246	0.00902231	3.12563
												248	246	0.00902231	3.21515
												249	246	0.00902231	3.76784
												250	245	0.00909578	3.34911
												251	244	0.00915157	3.42876
												252	244	0.00915157	3.50556
												253	244	0.00915157	3.48908
												254	244	0.00915157	4.04893
												255	244	0.00915157	3.18674
												256	243	0.00921688	4.02729
												257	243	0.00921688	3.87064
												258	243	0.00921688	3.36291
												259	241	0.00935022	3.91661
												260	241	0.00935022	4.20776
												261	239	0.0094373	3.43068
												262	238	0.00952166	3.15161
												263	237	0.00958289	3.79528
												264	237	0.00958289	3.52488
												265	236	0.00964411	3.51289
												266	235	0.00971215	4.12949
												267	235	0.00971215	3.73523
												268	234	0.00979787	3.20811
												269	234	0.00979787	3.88412
												270	233	0.00986862	2.99398
												271	233	0.00986862	3.34446
												272	232	0.00992576	3.13513
												273	231	0.00999107	3.8753
												274	231	0.00999107	4.45309
												275	231	0.00999107	3.53315
												276	230	0.0100618	3.59577
												277	230	0.0100618	3.21366
												278	229	0.0101394	3.85275
												279	229	0.0101394	4.07427
												280	228	0.0102251	2.8296
												281	228	0.0102251	4.00225
												282	228	0.0102251	4.01298
												283	227	0.0102986	3.77876
												284	227	0.0102986	3.56227
												285	226	0.0103625	3.77778
												286	226	0.0103625	3.06229
												287	224	0.0105244	3.78266
												288	223	0.010621	4.15136
												289	221	0.0108211	3.69066
												290	221	0.0108211	3.75511
												291	219	0.0109884	2.93064
												292	219	0.0109884	3.30616
												293	219	0.0109884	3.31391
												294	217	0.0111762	3.77879
												295	217	0.0111762	3.56952
												296	217	0.0111762	2.90548
												297	216	0.0112741	3.35811
												298	215	0.0113694	4.58797
												299	215	0.0113694	4.55904
												300	215	0.0113694	3.30795
												301	215	0.0113694	3.99918
												302	214	0.0114633	3.36315
												303	214	0.0114633	3.7814
												304	213	0.011549	4.39964
												305	212	0.0116483	3.64877
												306	211	0.0117504	3.62265
												307	211	0.0117504	3.42328
												308	211	0.0117504	3.00085
												309	209	0.011949	3.37473
												310	208	0.0120524	3.07477
												311	207	0.0121531	3.38054
												312	205	0.0123327	3.08815
												313	205	0.0123327	3.39168
												314	204	0.0124116	3.31481
												315	204	0.0124116	3.55011
												316	204	0.0124116	3.17605
												317	204	0.0124116	3.5779
												318	204	0.0124116	4.1129
												319	204	0.0124116	3.7113
												320	204	0.0124116	3.67926
												321	203	0.012515	4.721
												322	202	0.0126116	3.36436
												323	202	0.0126116	3.64627
												324	201	0.0127001	3.80352
												325	201	0.0127001	4.20982
												326	201	0.0127001	3.80816
												327	200	0.0128171	3.51136
												328	200	0.0128171	3.01057
												329	200	0.0128171	3.31683
												330	199	0.0129259	2.99923
												331	199	0.0129259	3.27977
												332	199	0.0129259	4.36084
												333	197	0.0131314	3.83223
												334	197	0.0131314	3.8005
												335	197	0.0131314	3.18728
												336	196	0.0132634	3.03645
												337	196	0.0132634	3.15095
												338	195	0.0133804	3.51683
												339	195	0.0133804	3.75135
												340	195	0.0133804	3.04708
												341	195	0.0133804	3.35253
												342	195	0.0133804	3.39892
												343	194	0.013462	4.61271
												344	194	0.013462	3.91939
												345	194	0.013462	3.55143
												346	193	0.0135546	3.78864
												347	193	0.0135546	4.05993
												348	193	0.0135546	3.09598
												349	193	0.0135546	3.79239
												350	192	0.0136879	3.27029
												351	192	0.0136879	3.47608
												352	192	0.0136879	3.98152
												353	191	0.0137981	4.08479
												354	191	0.0137981	3.80977
												355	191	0.0137981	3.59432
												356	191	0.0137981	3.17485
												357	190	0.0139056	4.01872
												358	190	0.0139056	4.03692
												359	190	0.0139056	3.2093
												360	189	0.0140308	4.45339
												361	189	0.0140308	2.88023
												362	189	0.0140308	3.27539
												363	188	0.0141696	3.47569
												364	188	0.0141696	3.55868
												365	187	0.0142893	3.83246
												366	187	0.0142893	3.37343
												367	186	0.0144199	3.38823
												368	186	0.0144199	3.54316
												369	186	0.0144199	3.85676
												370	185	0.0145492	3.47655
												371	184	0.0146716	3.20197
												372	183	0.0148267	3.84002
												373	182	0.0149737	3.77945
												374	182	0.0149737	4.15259
												375	182	0.0149737	4.22787
												376	182	0.0149737	3.92381
												377	181	0.0151002	3.30277
												378	181	0.0151002	3.7305
												379	181	0.0151002	3.43413
												380	180	0.0152336	3.15645
												381	180	0.0152336	3.46664
												382	179	0.0154036	4.14935
												383	179	0.0154036	3.05421
												384	179	0.0154036	3.3376
												385	178	0.0155492	2.99149
												386	178	0.0155492	4.05477
												387	178	0.0155492	3.18996
												388	178	0.0155492	3.57766
												389	177	0.0157179	3.09036
												390	177	0.0157179	3.22421
												391	177	0.0157179	4.49965
												392	177	0.0157179	2.96977
												393	177	0.0157179	3.80785
												394	176	0.0158785	3.62902
												395	176	0.0158785	3.77089
												396	176	0.0158785	3.86796
												397	175	0.0160472	3.44097
												398	175	0.0160472	3.78059
												399	175	0.0160472	3.20601
												400	174	0.0162268	3.42909
												401	174	0.0162268	2.9966
												402	174	0.0162268	3.68954
												403	173	0.016371	4.05181
												404	173	0.016371	3.8507
												405	173	0.016371	3.43703
												406	173	0.016371	2.89032
												407	172	0.0165357	4.13131
												408	172	0.0165357	3.03649
												409	171	0.0166976	3.98232
												410	171	0.0166976	3.87838
												411	169	0.0170133	2.95436
												412	169	0.0170133	3.51304
												413	169	0.0170133	3.92618
												414	169	0.0170133	4.07723
												415	168	0.0171765	3.11955
												416	168	0.0171765	4.03005
												417	167	0.0173766	3.80054
												418	167	0.0173766	3.49053
												419	167	0.0173766	3.0273
												420	167	0.0173766	3.27109
												421	167	0.0173766	3.54229
												422	166	0.0175548	3.77967
												423	166	0.0175548	3.28322
												424	166	0.0175548	4.37741
												425	166	0.0175548	3.40583
												426	165	0.017733	3.44971
												427	164	0.0179222	2.98568
												428	164	0.0179222	3.40591
												429	163	0.0181263	4.14587
												430	163	0.0181263	4.13063
												431	163	0.0181263	3.51116
												432	162	0.0183426	3.56835
												433	162	0.0183426	3.65018
												434	162	0.0183426	3.51378
												435	161	0.0185208	3.71868
												436	161	0.0185208	3.2132
												437	160	0.0187113	4.19833
												438	159	0.0189222	3.69476
												439	159	0.0189222	3.27229
												440	159	0.0189222	3.16277
												441	159	0.0189222	3.13031
												442	159	0.0189222	3.23984
												443	158	0.0191195	4.08601
												444	158	0.0191195	-3.01052
												445	158	0.0191195	3.21224
												446	158	0.0191195	3.3805
												447	158	0.0191195	3.10815
												448	157	0.0193263	3.70008
												449	157	0.0193263	3.32973
												450	157	0.0193263	3.17102
												451	157	0.0193263	3.03498
												452	157	0.0193263	3.57221
												453	156	0.0195604	3.01084
												454	155	0.0197617	3.56906
												455	154	0.0199835	3.47397
												456	154	0.0199835	3.34738
												457	152	0.0204516	3.32731
												458	152	0.0204516	3.52238
												459	152	0.0204516	2.96545
												460	152	0.0204516	3.34291
												461	151	0.0206815	3.3632
												462	151	0.0206815	4.26813
												463	150	0.0209142	3.91468
												464	150	0.0209142	3.0788
												465	150	0.0209142	3.45133
												466	150	0.0209142	3.39302
												467	149	0.0211849	3.23586
												468	149	0.0211849	3.04807
												469	149	0.0211849	3.60391
												470	148	0.0214176	2.76857
												471	147	0.0216516	3.48477
												472	147	0.0216516	3.07941
												473	147	0.0216516	2.90945
												474	147	0.0216516	3.02411
												475	146	0.0218897	3.11773
												476	146	0.0218897	3.20409
												477	145	0.0221387	3.17966
												478	145	0.0221387	2.86727
												479	145	0.0221387	3.19626
												480	144	0.0224	3.80333
												481	144	0.0224	3.11478
												482	144	0.0224	4.45568
												483	144	0.0224	3.9756
												484	143	0.0226558	3.86216
												485	143	0.0226558	3.79516
												486	143	0.0226558	3.7444
												487	143	0.0226558	3.36294
												488	143	0.0226558	3.24339
												489	143	0.0226558	3.31928
												490	142	0.0229442	3.00258
												491	142	0.0229442	3.33004
												492	142	0.0229442	3.29405
												493	142	0.0229442	3.31781
												494	142	0.0229442	3.25156
												495	142	0.0229442	3.18483
												496	142	0.0229442	3.067
												497	141	0.0232286	3.59378
												498	141	0.0232286	4.32965
												499	141	0.0232286	4.02188
												500	140	0.0235252	3.1778
												501	140	0.0235252	3.33895
												502	140	0.0235252	3.60213
												503	140	0.0235252	3.41525
												504	140	0.0235252	4.10664
												505	140	0.0235252	4.27318
												506	140	0.0235252	2.98068
												507	140	0.0235252	3.13442
												508	139	0.0238314	2.91904
												509	139	0.0238314	3.84755
												510	139	0.0238314	3.31293
												511	139	0.0238314	3.55273
												512	139	0.0238314	2.98557
												513	139	0.0238314	3.7869
												514	139	0.0238314	3.64629
												515	138	0.0241048	2.94149
												516	138	0.0241048	3.28175
												517	138	0.0241048	3.04265
												518	137	0.0244015	3.59433
												519	137	0.0244015	3.44819
												520	137	0.0244015	3.43966
												521	137	0.0244015	2.8062
												522	136	0.024694	3.65545
												523	136	0.024694	3.34211
												524	136	0.024694	3.45837
												525	136	0.024694	3.31474
												526	135	0.0249974	3.61338
												527	135	0.0249974	3.0004
												528	135	0.0249974	3.55911
												529	135	0.0249974	2.81781
												530	135	0.0249974	2.77056
												531	135	0.0249974	3.6656
												532	135	0.0249974	4.24012
												533	135	0.0249974	3.42344
												534	135	0.0249974	3.99391
												535	135	0.0249974	3.66457
												536	135	0.0249974	3.04054
												537	135	0.0249974	3.72203
												538	134	0.025309	2.84352
												539	134	0.025309	3.7894
												540	134	0.025309	3.62873
												541	134	0.025309	3.15181
												542	134	0.025309	3.07701
												543	134	0.025309	3.31123
												544	134	0.025309	3.51386
												545	134	0.025309	3.12871
												546	133	0.0256219	3.105
												547	132	0.0259594	3.54071
												548	132	0.0259594	3.16528
												549	132	0.0259594	3.27115
												550	132	0.0259594	3.13476
												551	132	0.0259594	3.16565
												552	132	0.0259594	3.54398
												553	132	0.0259594	3.45239
												554	132	0.0259594	3.4461
												555	131	0.0263091	3.07216
												556	131	0.0263091	2.99609
												557	131	0.0263091	3.42477
												558	130	0.0266274	3.59832
												559	130	0.0266274	2.76361
												560	130	0.0266274	3.22678
												561	130	0.0266274	3.51662
												562	130	0.0266274	3.00745
												563	129	0.0269622	4.37379
												564	129	0.0269622	3.54453
												565	129	0.0269622	3.03196
												566	129	0.0269622	3.23071
												567	129	0.0269622	3.1892
												568	129	0.0269622	3.15087
												569	129	0.0269622	4.2373
												570	129	0.0269622	3.3412
												571	129	0.0269622	3.56814
												572	128	0.0273146	3.68797
												573	128	0.0273146	3.48158
												574	128	0.0273146	2.87748
												575	128	0.0273146	3.8199
												576	128	0.0273146	3.62214
												577	127	0.0276792	2.98374
												578	127	0.0276792	3.58598
												579	127	0.0276792	4.28861
												580	127	0.0276792	3.48448
												581	127	0.0276792	3.61017
												582	127	0.0276792	3.10535
												583	126	0.0280507	3.30592
												584	126	0.0280507	3.52838
												585	126	0.0280507	3.62861
												586	126	0.0280507	2.87784
												587	126	0.0280507	3.77146
												588	126	0.0280507	3.65865
												589	126	0.0280507	3.54514
												590	126	0.0280507	3.65005
												591	126	0.0280507	2.84383
												592	125	0.0284248	3.54501
												593	125	0.0284248	3.06069
												594	125	0.0284248	3.20743
												595	125	0.0284248	3.83706
												596	125	0.0284248	3.20447
												597	125	0.0284248	3.50581
												598	125	0.0284248	3.96637
												599	125	0.0284248	3.23157
												600	125	0.0284248	2.87498
												601	125	0.0284248	3.68178
												602	124	0.0287976	3.30625
												603	124	0.0287976	3.41974
												604	124	0.0287976	3.32711
												605	124	0.0287976	3.30804
												606	124	0.0287976	4.15428
												607	124	0.0287976	3.0712
												608	123	0.0291841	3.21361
												609	123	0.0291841	3.57616
												610	123	0.0291841	2.85132
												611	122	0.0295732	3.03763
												612	122	0.0295732	2.9419
												613	122	0.0295732	3.26663
												614	122	0.0295732	3.0799
												615	122	0.0295732	3.07176
												616	122	0.0295732	3.41347
												617	122	0.0295732	3.24826
												618	122	0.0295732	3.43791
												619	121	0.029995	2.82268
												620	121	0.029995	3.34564
												621	121	0.029995	3.19197
												622	121	0.029995	3.19767
												623	121	0.029995	2.75004
												624	121	0.029995	2.84172
												625	120	0.0303991	2.80142
												626	120	0.0303991	2.74843
												627	120	0.0303991	2.86462
												628	120	0.0303991	3.72825
												629	120	0.0303991	3.38168
												630	120	0.0303991	4.00093
												631	120	0.0303991	3.04786
												632	120	0.0303991	3.2388
												633	120	0.0303991	3.18768
												634	120	0.0303991	3.3916
												635	120	0.0303991	3.57033
												636	119	0.0307991	2.79561
												637	119	0.0307991	3.34353
												638	119	0.0307991	3.39887
												639	119	0.0307991	3.86815
												640	119	0.0307991	3.30878
												641	119	0.0307991	3.18339
												642	118	0.0312019	3.24594
												643	118	0.0312019	3.08486
												644	118	0.0312019	2.77401
												645	118	0.0312019	2.82905
												646	118	0.0312019	2.83751
												647	118	0.0312019	3.28348
												648	118	0.0312019	3.85304
												649	117	0.0317094	3.19025
												650	117	0.0317094	3.37234
												651	117	0.0317094	2.9725
												652	117	0.0317094	3.07286
												653	117	0.0317094	4.07143
												654	117	0.0317094	3.65476
												655	117	0.0317094	3.83173
												656	117	0.0317094	3.96979
												657	116	0.0321543	3.86323
												658	116	0.0321543	4.53455
												659	116	0.0321543	3.49824
												660	116	0.0321543	3.43435
												661	115	0.0326088	3.90512
												662	115	0.0326088	2.95495
												663	115	0.0326088	3.42955
												664	115	0.0326088	2.95183
												665	115	0.0326088	2.98276
												666	115	0.0326088	3.13284
												667	115	0.0326088	3.13417
												668	114	0.0331013	3.42567
												669	114	0.0331013	4.29497
												670	114	0.0331013	2.92029
												671	114	0.0331013	3.33827
												672	114	0.0331013	3.42866
												673	114	0.0331013	3.41155
												674	114	0.0331013	3.65199
												675	114	0.0331013	3.82673
												676	113	0.0335489	3.75675
												677	113	0.0335489	3.2769
												678	113	0.0335489	3.33781
												679	113	0.0335489	3.19498
												680	113	0.0335489	4.08604
												681	113	0.0335489	3.26654
												682	113	0.0335489	2.93539
												683	113	0.0335489	3.05518
												684	113	0.0335489	3.44664
												685	112	0.033998	2.79208
												686	112	0.033998	4.81312
												687	112	0.033998	3.90235
												688	112	0.033998	3.56835
												689	112	0.033998	3.2347
												690	112	0.033998	3.44282
												691	112	0.033998	3.83076
												692	112	0.033998	3.77557
												693	112	0.033998	3.32442
												694	111	0.0344987	2.85922
												695	111	0.0344987	3.64379
												696	111	0.0344987	4.07179
												697	111	0.0344987	3.55426
												698	111	0.0344987	3.08306
												699	111	0.0344987	3.10874
												700	111	0.0344987	2.85272
												701	110	0.0349871	3.30101
												702	110	0.0349871	3.08388
												703	110	0.0349871	3.81245
												704	110	0.0349871	2.88471
												705	110	0.0349871	3.42283
												706	110	0.0349871	2.99483
												707	110	0.0349871	2.87989
												708	110	0.0349871	3.90368
												709	110	0.0349871	3.07505
												710	110	0.0349871	3.32176
												711	110	0.0349871	3.16505
												712	110	0.0349871	3.27271
												713	110	0.0349871	2.97915
												714	109	0.035462	3.20409
												715	109	0.035462	3.30654
												716	109	0.035462	3.16144
												717	109	0.035462	2.74237
												718	109	0.035462	3.78225
												719	109	0.035462	3.52943
												720	108	0.036062	3.3221
												721	108	0.036062	3.14539
												722	108	0.036062	3.43157
												723	108	0.036062	3.17291
												724	108	0.036062	3.17013
												725	107	0.0366036	3.8682
												726	107	0.0366036	3.56438
												727	107	0.0366036	2.87783
												728	107	0.0366036	2.90579
												729	107	0.0366036	2.96862
												730	107	0.0366036	3.08094
												731	107	0.0366036	3.42993
												732	107	0.0366036	3.10855
												733	107	0.0366036	2.78955
												734	107	0.0366036	3.51168
												735	107	0.0366036	3.94525
												736	107	0.0366036	3.17667
												737	106	0.0371641	4.15336
												738	106	0.0371641	3.9747
												739	106	0.0371641	3.81109
												740	106	0.0371641	3.31408
												741	106	0.0371641	3.52774
												742	106	0.0371641	3.51545
												743	106	0.0371641	2.70069
												744	105	0.0377601	3.16001
												745	105	0.0377601	3.62217
												746	105	0.0377601	3.25121
												747	105	0.0377601	2.75857
												748	105	0.0377601	3.09406
												749	105	0.0377601	3.53244
												750	105	0.0377601	3.49838
												751	105	0.0377601	2.99602
												752	105	0.0377601	3.68752
												753	105	0.0377601	2.90765
												754	105	0.0377601	3.00968
												755	105	0.0377601	2.98013
												756	105	0.0377601	3.5774
												757	104	0.0383234	3.04971
												758	104	0.0383234	3.2184
												759	104	0.0383234	3.4984
												760	104	0.0383234	2.94626
												761	104	0.0383234	2.6943
												762	104	0.0383234	3.14568
												763	104	0.0383234	3.19444
												764	104	0.0383234	3.42961
												765	104	0.0383234	3.57775
												766	104	0.0383234	3.38981
												767	104	0.0383234	4.45366
												768	104	0.0383234	2.83733
												769	103	0.0389506	3.49265
												770	103	0.0389506	3.20563
												771	103	0.0389506	2.66121
												772	103	0.0389506	4.24466
												773	103	0.0389506	3.93867
												774	103	0.0389506	3.1318
												775	103	0.0389506	3.2367
												776	103	0.0389506	3.47965
												777	102	0.0395942	2.87752
												778	102	0.0395942	3.25553
												779	102	0.0395942	2.89317
												780	102	0.0395942	3.41215
												781	102	0.0395942	3.23671
												782	102	0.0395942	2.91854
												783	102	0.0395942	3.29363
												784	102	0.0395942	3.36344
												785	102	0.0395942	2.83927
												786	102	0.0395942	3.06606
												787	102	0.0395942	2.96956
												788	101	0.0401888	3.04994
												789	101	0.0401888	3.30972
												790	101	0.0401888	2.70628
												791	101	0.0401888	2.99995
												792	101	0.0401888	3.00536
												793	101	0.0401888	3.45429
												794	101	0.0401888	3.25865
												795	100	0.0408541	3.59402
												796	100	0.0408541	3.6095
												797	100	0.0408541	3.56215
												798	100	0.0408541	3.61374
												799	100	0.0408541	3.15613
												800	100	0.0408541	3.73416
												801	100	0.0408541	4.17452
												802	100	0.0408541	3.73972
												803	100	0.0408541	2.80054
												804	100	0.0408541	3.27872
												805	100	0.0408541	3.24502
												806	99	0.0415385	3.1019
												807	99	0.0415385	3.16325
												808	99	0.0415385	3.36276
												809	99	0.0415385	2.99632
												810	99	0.0415385	3.24873
												811	99	0.0415385	3.13706
												812	99	0.0415385	3.95198
												813	99	0.0415385	2.78974
												814	99	0.0415385	2.58563
												815	99	0.0415385	3.4963
												816	99	0.0415385	3.52363
												817	99	0.0415385	2.70661
												818	99	0.0415385	3.26267
												819	98	0.0422161	3.10342
												820	98	0.0422161	3.38605
												821	98	0.0422161	3.10142
												822	98	0.0422161	3.38241
												823	98	0.0422161	3.21521
												824	98	0.0422161	3.08291
												825	98	0.0422161	3.27086
												826	98	0.0422161	3.26248
												827	98	0.0422161	3.913
												828	98	0.0422161	3.66793
												829	98	0.0422161	3.37973
												830	98	0.0422161	3.42123
												831	97	0.0428978	3.72786
												832	97	0.0428978	3.70383
												833	97	0.0428978	3.82324
												834	97	0.0428978	3.41247
												835	97	0.0428978	2.83994
												836	97	0.0428978	2.50281
												837	97	0.0428978	3.0683
												838	97	0.0428978	3.10763
												839	97	0.0428978	3.47361
												840	96	0.0435836	2.96758
												841	96	0.0435836	3.20047
												842	96	0.0435836	3.29953
												843	96	0.0435836	2.93081
												844	96	0.0435836	3.0278
												845	96	0.0435836	2.84976
												846	96	0.0435836	3.80182
												847	96	0.0435836	2.67876
												848	96	0.0435836	3.29073
												849	96	0.0435836	3.32889
												850	95	0.0443088	3.93088
												851	95	0.0443088	2.896
												852	95	0.0443088	2.94698
												853	95	0.0443088	3.9185
												854	95	0.0443088	2.78158
												855	95	0.0443088	4.07419
												856	94	0.0450326	2.96968
												857	94	0.0450326	3.24709
												858	94	0.0450326	3.67143
												859	94	0.0450326	3.17564
												860	94	0.0450326	3.33138
												861	94	0.0450326	2.80579
												862	94	0.0450326	2.64128
												863	94	0.0450326	3.57241
												864	94	0.0450326	3.19982
												865	94	0.0450326	2.83845
												866	93	0.0458517	2.8235
												867	93	0.0458517	3.003
												868	93	0.0458517	3.33036
												869	93	0.0458517	3.57756
												870	93	0.0458517	3.36296
												871	93	0.0458517	2.78071
												872	92	0.0466218	3.82722
												873	92	0.0466218	3.6018
												874	92	0.0466218	2.95486
												875	92	0.0466218	3.59987
												876	92	0.0466218	3.23172
												877	92	0.0466218	2.77814
												878	92	0.0466218	3.2509
												879	92	0.0466218	2.9716
												880	92	0.0466218	3.32882
												881	92	0.0466218	3.92317
												882	92	0.0466218	3.49672
												883	92	0.0466218	3.13012
												884	92	0.0466218	3.54958
												885	92	0.0466218	3.59851
												886	92	0.0466218	2.68531
												887	92	0.0466218	3.30327
												888	91	0.0474341	3.25199
												889	91	0.0474341	3.72046
												890	91	0.0474341	3.84594
												891	91	0.0474341	3.34926
												892	91	0.0474341	2.91234
												893	91	0.0474341	2.9575
												894	91	0.0474341	3.83922
												895	91	0.0474341	3.17136
												896	91	0.0474341	3.02663
												897	91	0.0474341	3.50728
												898	91	0.0474341	2.56694
												899	91	0.0474341	3.18062
												900	91	0.0474341	2.90041
												901	91	0.0474341	3.50211
												902	90	0.0482369	3.7973
												903	90	0.0482369	2.84121
												904	90	0.0482369	2.76554
												905	90	0.0482369	-2.89556
												906	90	0.0482369	3.14707
												907	90	0.0482369	3.12841
												908	90	0.0482369	3.1954
												909	90	0.0482369	3.21819
												910	90	0.0482369	2.95475
												911	90	0.0482369	2.85204
												912	90	0.0482369	4.12291
												913	89	0.0490995	3.32584
												914	89	0.0490995	3.1529
												915	89	0.0490995	3.16952
												916	89	0.0490995	3.931
												917	89	0.0490995	3.54905
												918	89	0.0490995	3.51547
												919	89	0.0490995	2.8679
												920	89	0.0490995	2.91439
												921	89	0.0490995	2.96454
