## Supplemental Table 3 for "Memory encoding begins with spontaneous neural reactivation"

### Sheet: Sheet1
Brain network #1							Brain network #2							Brain network #3
Cluster size	Starting time (s)	Final time (s)	p-value	Max t-value			Cluster size	Starting time (s)	Final time (s)	p-value	Max t-value			Cluster size	Starting time (s)	Final time (s)	p-value	Max t-value
11	2.304	2.344	< 0,001	-2.302			11	-0.016	0.024	< 0,001	-2.66011			4	-0.056	-0.044	0.019	-2.44153
4	2.396	2.408	0.012	-2.04782			16	0.576	0.636	< 0,001	2.59053
							5	0.864	0.88	< 0,001	2.28795
							6	1.576	1.596	< 0,001	2.12391
							9	2.624	2.656	< 0,001	2.61162
							4	2.728	2.74	0.001	2.29067
							5	4.728	4.744	< 0,001	2.16218
							4	4.928	4.94	0.001	2.18336
							6	4.968	4.988	< 0,001	2.73186
							24	5.028	5.12	< 0,001	2.94928
							7	5.176	5.2	< 0,001	2.44445
							4	5.236	5.248	0.001	2.43077
							7	5.276	5.3	< 0,001	3.78182
							5	5.496	5.512	< 0,001	2.57378
							4	5.544	5.556	< 0,001	2.17056
							7	5.596	5.62	< 0,001	2.78639
							6	5.656	5.676	< 0,001	2.50802
							8	6.064	6.092	< 0,001	2.27892
							4	6.848	6.86	0.001	2.21348
							4	7.136	7.148	0.001	2.06726
							6	7.468	7.488	< 0,001	2.20145
							6	7.588	7.608	< 0,001	2.48179
