## Supplemental Table 4 for "Memory encoding begins with spontaneous neural reactivation"

### Sheet: Sheet1
Brain network #1							Brain network #2							Brain network #3
Voxel		MNI coordinates		Activation			Voxel		MNI coordinates		Activation			Voxel		MNI coordinates		Activation
	x	y	z					x	y	z					x	y	z
1	-70	-38	-8	0.0253606			1	-62	-14	-8	-0.0290018			1	-70	-30	8	0.0343164
2	-70	-30	8	0.0364798			2	-62	-6	-8	0.0265137			2	-62	-38	0	0.0265517
3	-62	-54	-8	0.0253283			3	-54	-14	-8	-0.0277191			3	-62	-30	-16	0.0254444
4	-62	-54	0	0.024596			4	-54	-14	0	-0.0272721			4	-62	-30	-8	0.0308605
5	-62	-46	-8	0.0295826			5	-54	-6	-8	0.0312296			5	-62	-30	8	0.0449748
6	-62	-38	-8	0.0360364			6	-54	-6	0	-0.0323305			6	-62	-30	16	0.0358047
7	-62	-38	0	0.0279692			7	-54	-6	8	-0.0267928			7	-62	-30	24	0.0274821
8	-62	-38	16	0.0254154			8	-54	-6	16	-0.0262201			8	-62	-22	0	0.0397361
9	-62	-30	8	0.0431643			9	-54	2	-8	0.0258125			9	-62	-22	8	0.0547362
10	-62	-30	16	0.0462018			10	-54	2	0	0.0281222			10	-62	-22	16	0.0522067
11	-62	-30	24	0.038712			11	-46	-54	8	-0.0240707			11	-62	-22	24	0.0407079
12	-62	-30	32	0.0266108			12	-46	-46	8	0.0266941			12	-62	-22	32	0.0244234
13	-62	-22	0	0.0337854			13	-46	-46	16	0.0302049			13	-62	-14	-24	0.0259416
14	-62	-22	8	0.0495958			14	-46	-46	24	0.0263217			14	-62	-14	0	0.0344973
15	-62	-22	16	0.0496491			15	-46	-38	8	0.0239094			15	-62	-14	8	0.0519188
16	-62	-22	24	0.0399815			16	-46	-38	16	0.0252029			16	-62	-14	16	0.0586194
17	-62	-22	32	0.0251644			17	-46	-38	24	0.0240433			17	-62	-14	24	0.0489133
18	-62	-14	0	0.0261991			18	-46	-14	-8	-0.0265337			18	-62	-14	32	0.0333702
19	-62	-14	8	0.037928			19	-46	-14	0	-0.0366904			19	-62	-6	8	0.0241769
20	-62	-14	16	0.045381			20	-46	-14	8	-0.0271517			20	-62	-6	16	0.0492075
21	-62	-14	24	0.0399591			21	-46	-6	-8	0.0320884			21	-62	-6	24	0.04415
22	-62	-14	32	0.0274821			22	-46	-6	0	-0.0377688			22	-62	-6	32	0.0396152
23	-62	-6	16	0.0292341			23	-46	-6	8	-0.0307556			23	-62	2	24	0.0238451
24	-62	-6	24	0.0244386			24	-46	-6	16	-0.0276118			24	-62	2	32	0.0301509
25	-54	-54	-8	0.0266851			25	-46	2	-8	0.0291007			25	-54	-46	48	0.025517
26	-54	-46	-8	0.035178			26	-46	2	0	0.0327346			26	-54	-46	56	0.0240996
27	-54	-38	-8	0.0371532			27	-38	-54	8	-0.0253156			27	-54	-38	0	0.0291952
28	-54	-38	0	0.0328097			28	-38	-46	8	0.0292893			28	-54	-38	56	0.0243042
29	-54	-38	16	0.0274271			29	-38	-46	16	0.0297683			29	-54	-30	-16	0.0253634
30	-54	-38	24	0.0241704			30	-38	-46	24	0.0282076			30	-54	-30	-8	0.0387049
31	-54	-30	-8	0.02788			31	-38	-46	32	-0.0260331			31	-54	-30	0	0.0399782
32	-54	-30	0	0.0345844			32	-38	-38	8	0.0258606			32	-54	-30	8	0.0485877
33	-54	-30	8	0.0464513			33	-38	-38	16	0.0289516			33	-54	-30	16	0.0415015
34	-54	-30	16	0.0513299			34	-38	-38	24	0.0273984			34	-54	-30	24	0.0315614
35	-54	-30	24	0.0423546			35	-38	-38	32	0.026891			35	-54	-22	-24	0.0295949
36	-54	-30	32	0.0261889			36	-38	-38	40	-0.0246087			36	-54	-22	0	0.0366913
37	-54	-22	0	0.0332964			37	-38	-30	40	0.0247189			37	-54	-22	8	0.0596057
38	-54	-22	8	0.0533639			38	-38	-14	-8	0.0311921			38	-54	-22	16	0.0570597
39	-54	-22	16	0.054573			39	-38	-14	0	-0.0398633			39	-54	-22	24	0.0445592
40	-54	-22	24	0.0445031			40	-38	-14	8	-0.0307267			40	-54	-22	32	0.0267993
41	-54	-22	32	0.0274374			41	-38	-6	-8	0.0338102			41	-54	-14	-32	0.0251449
42	-54	-14	0	0.0354985			42	-38	-6	0	-0.0381918			42	-54	-14	-24	0.0309199
43	-54	-14	8	0.0411795			43	-38	-6	8	-0.0322796			43	-54	-14	0	0.0458243
44	-54	-14	16	0.0458996			44	-38	-6	16	-0.0285977			44	-54	-14	8	0.0553028
45	-54	-14	24	0.0417612			45	-38	2	-8	0.0252852			45	-54	-14	16	0.0592919
46	-54	-14	32	0.0284401			46	-38	2	0	0.0310602			46	-54	-14	24	0.0526221
47	-54	-6	16	0.0339522			47	-30	-54	8	-0.0260224			47	-54	-14	32	0.0369323
48	-54	-6	24	0.0288106			48	-30	-46	8	0.0317528			48	-54	-6	-24	0.0241927
49	-46	-54	-8	0.0260866			49	-30	-46	16	0.0300237			49	-54	-6	0	0.0285371
50	-46	-46	-8	0.0325894			50	-30	-46	24	-0.0313132			50	-54	-6	8	0.0350491
51	-46	-46	0	0.0268513			51	-30	-46	32	-0.0309155			51	-54	-6	16	0.0509871
52	-46	-38	-8	0.0292301			52	-30	-46	40	-0.0240734			52	-54	-6	24	0.0442803
53	-46	-38	0	0.0439857			53	-30	-38	8	0.0252316			53	-54	-6	32	0.0391104
54	-46	-38	16	0.0294828			54	-30	-38	16	0.0295507			54	-54	-6	40	0.0311197
55	-46	-38	24	0.0238723			55	-30	-38	24	0.0298485			55	-54	2	16	0.0322246
56	-46	-30	-8	0.0305943			56	-30	-38	32	0.0313472			56	-54	2	24	0.031023
57	-46	-30	0	0.0539694			57	-30	-38	40	-0.0283086			57	-54	2	32	0.0315192
58	-46	-30	8	0.0496472			58	-30	-30	32	0.0240295			58	-54	2	40	0.0263314
59	-46	-30	16	0.0536422			59	-30	-30	40	0.0239909			59	-46	-46	48	0.0256956
60	-46	-30	24	0.0434681			60	-30	-22	-16	0.0261657			60	-46	-46	56	0.0252448
61	-46	-30	32	0.0243376			61	-30	-14	-16	0.0240601			61	-46	-38	-16	0.0280329
62	-46	-22	8	0.0611549			62	-30	-14	-8	0.0322938			62	-46	-38	-8	0.0332328
63	-46	-22	16	0.0582374			63	-30	-14	0	-0.0378404			63	-46	-38	0	0.0334601
64	-46	-22	24	0.0470752			64	-30	-14	8	-0.0340345			64	-46	-38	8	0.0249902
65	-46	-22	32	0.0294908			65	-30	-6	-8	0.0304948			65	-46	-38	16	0.0236837
66	-46	-14	0	0.0368386			66	-30	-6	0	-0.0372283			66	-46	-38	48	0.026159
67	-46	-14	8	0.0501263			67	-30	-6	8	-0.0290515			67	-46	-38	56	0.0270391
68	-46	-14	16	0.0504551			68	-30	-6	16	-0.0252196			68	-46	-38	64	0.0239205
69	-46	-14	24	0.0423944			69	-30	2	0	0.0279175			69	-46	-30	-16	0.0275915
70	-46	-14	32	0.027088			70	-22	-54	8	-0.0236981			70	-46	-30	-8	0.0485696
71	-46	-6	8	0.0254372			71	-22	-46	8	0.0301921			71	-46	-30	0	0.0464714
72	-46	-6	16	0.0352231			72	-22	-46	24	-0.0283706			72	-46	-30	8	0.0513753
73	-46	-6	24	0.0303397			73	-22	-46	32	-0.0292527			73	-46	-30	16	0.0470255
74	-38	-70	24	0.0242064			74	-22	-46	40	-0.0277895			74	-46	-30	24	0.0376408
75	-38	-62	24	0.0263945			75	-22	-38	8	0.0254399			75	-46	-22	-24	0.0308151
76	-38	-62	32	0.0266508			76	-22	-38	24	0.0291579			76	-46	-22	-16	0.0331652
77	-38	-54	-8	0.0259308			77	-22	-38	32	-0.0320753			77	-46	-22	-8	0.0266456
78	-38	-54	24	0.0270112			78	-22	-38	40	-0.0310292			78	-46	-22	8	0.0676964
79	-38	-54	32	0.0274009			79	-22	-38	48	-0.0245956			79	-46	-22	16	0.0631913
80	-38	-46	-8	0.032048			80	-22	-22	-16	0.0257835			80	-46	-22	24	0.049228
81	-38	-46	0	0.0255542			81	-22	-22	-8	0.0246055			81	-46	-22	32	0.0306954
82	-38	-38	-8	0.0322131			82	-22	-14	-8	0.0293787			82	-46	-14	-32	0.0291735
83	-38	-38	0	0.0441812			83	-22	-14	0	-0.0373484			83	-46	-14	-24	0.0368914
84	-38	-38	16	0.0288013			84	-22	-14	8	-0.0302942			84	-46	-14	-16	0.0293583
85	-38	-30	-8	0.03045			85	-22	-6	0	-0.0340618			85	-46	-14	0	0.0425891
86	-38	-30	0	0.0525537			86	-22	18	8	0.0277213			86	-46	-14	8	0.0632482
87	-38	-30	8	0.0488782			87	-22	18	16	0.0254105			87	-46	-14	16	0.0638481
88	-38	-30	16	0.0525485			88	-22	26	8	0.0261489			88	-46	-14	24	0.0554778
89	-38	-30	24	0.0421763			89	-14	-46	8	-0.0255357			89	-46	-14	32	0.03854
90	-38	-22	8	0.0588687			90	-14	-46	16	-0.0264912			90	-46	-6	-32	0.0276269
91	-38	-22	16	0.0586957			91	-14	-46	24	-0.0297298			91	-46	-6	-24	0.0288668
92	-38	-22	24	0.0468713			92	-14	-46	32	-0.0292915			92	-46	-6	-16	0.0261971
93	-38	-22	32	0.0276207			93	-14	-46	40	-0.0305437			93	-46	-6	0	0.0268747
94	-38	-14	0	0.0365004			94	-14	-46	48	-0.0252286			94	-46	-6	8	0.0371659
95	-38	-14	8	0.0506472			95	-14	-38	8	0.0270064			95	-46	-6	16	0.0520763
96	-38	-14	16	0.0517456			96	-14	-38	16	0.0288241			96	-46	-6	24	0.0480767
97	-38	-14	24	0.041404			97	-14	-38	24	-0.0316719			97	-46	-6	32	0.0406541
98	-38	-14	32	0.0262115			98	-14	-38	32	-0.0336663			98	-46	-6	40	0.0266202
99	-38	-6	8	0.026547			99	-14	-38	40	-0.0326472			99	-46	2	16	0.0335354
100	-38	-6	16	0.0356581			100	-14	-38	48	-0.0320281			100	-46	2	24	0.031074
101	-38	-6	24	0.0279677			101	-14	-38	56	-0.0255403			101	-46	2	32	0.0317341
102	-30	-62	24	0.0255379			102	-14	-30	32	-0.0250481			102	-46	2	40	0.02558
103	-30	-62	32	0.0245784			103	-14	-30	40	-0.0278568			103	-46	42	-16	0.0247895
104	-30	-54	24	0.0290949			104	-14	-22	-8	0.0252441			104	-46	42	-8	0.0246048
105	-30	-54	32	0.0283878			105	-14	-14	-8	0.0240461			105	-38	-46	-16	0.0251262
106	-30	-46	-8	0.0309056			106	-14	-14	0	-0.0305611			106	-38	-46	-8	0.0299452
107	-30	-46	32	0.0259208			107	-14	-14	32	0.0258923			107	-38	-46	48	0.0256833
108	-30	-46	40	0.0271701			108	-14	-14	40	0.031577			108	-38	-38	-16	0.0296189
109	-30	-38	-8	0.0289142			109	-14	-14	48	-0.0257479			109	-38	-38	-8	0.0328141
110	-30	-38	0	0.0356259			110	-14	-6	32	0.0352968			110	-38	-38	0	0.0348765
111	-30	-30	-8	0.023743			111	-14	-6	40	0.0336399			111	-38	-38	16	0.0296614
112	-30	-30	0	0.0481298			112	-14	-6	48	0.0278177			112	-38	-38	48	0.0247724
113	-30	-30	8	0.045229			113	-14	2	16	0.031365			113	-38	-30	-16	0.0314858
114	-30	-30	16	0.0468301			114	-14	2	24	0.0358368			114	-38	-30	-8	0.0499795
115	-30	-30	24	0.0333074			115	-14	2	32	0.0272872			115	-38	-30	0	0.0581571
116	-30	-22	8	0.0537658			116	-14	2	40	0.0265599			116	-38	-30	8	0.0635603
117	-30	-22	16	0.0543179			117	-14	2	48	0.0242079			117	-38	-30	16	0.0523657
118	-30	-22	24	0.0412803			118	-14	10	8	0.0316158			118	-38	-30	24	0.0430733
119	-30	-14	0	0.0330623			119	-14	10	16	0.0404249			119	-38	-22	-32	0.0256725
120	-30	-14	8	0.0391098			120	-14	10	24	0.031755			120	-38	-22	-24	0.0333995
121	-30	-14	16	0.045803			121	-14	10	32	0.0257509			121	-38	-22	-16	0.0365944
122	-30	-14	24	0.035352			122	-14	18	8	0.0319579			122	-38	-22	-8	0.0293673
123	-30	-6	8	0.0246759			123	-14	18	16	0.0375779			123	-38	-22	8	0.0733197
124	-30	-6	16	0.0311083			124	-14	26	8	0.0354254			124	-38	-22	16	0.0671423
125	-30	-6	24	0.025002			125	-14	26	16	0.0273058			125	-38	-22	24	0.053813
126	-22	-54	24	0.0294656			126	-6	-54	32	-0.0253091			126	-38	-22	32	0.0333062
127	-22	-46	-8	0.0282031			127	-6	-54	40	-0.0263028			127	-38	-14	-32	0.0315422
128	-22	-46	32	0.0341631			128	-6	-46	16	-0.0256896			128	-38	-14	-24	0.0378106
129	-22	-46	40	0.0330962			129	-6	-46	24	-0.0263853			129	-38	-14	-16	0.0382738
130	-22	-46	48	0.0265631			130	-6	-46	32	-0.0360453			130	-38	-14	0	0.0403581
131	-22	-38	-8	0.0239804			131	-6	-46	40	-0.0325922			131	-38	-14	8	0.0636336
132	-22	-38	0	0.0295676			132	-6	-46	48	-0.031271			132	-38	-14	16	0.0655873
133	-22	-38	40	0.0251928			133	-6	-46	56	-0.0263663			133	-38	-14	24	0.0579433
134	-22	-30	0	0.0381883			134	-6	-38	8	0.0281628			134	-38	-14	32	0.0384362
135	-22	-30	8	0.0341318			135	-6	-38	16	-0.0299692			135	-38	-6	-40	0.0256955
136	-22	-30	16	0.0344506			136	-6	-38	24	-0.0365949			136	-38	-6	-32	0.031015
137	-22	-22	8	0.0458975			137	-6	-38	32	-0.0392876			137	-38	-6	-24	0.0328543
138	-22	-22	16	0.0451438			138	-6	-38	40	-0.0431849			138	-38	-6	-16	0.0326487
139	-22	-22	24	0.029298			139	-6	-38	48	-0.0397357			139	-38	-6	8	0.0373777
140	-22	-14	0	0.0269			140	-6	-38	56	-0.035798			140	-38	-6	16	0.0523502
141	-22	-14	8	0.0343417			141	-6	-38	64	-0.0323016			141	-38	-6	24	0.046738
142	-22	-14	16	0.036568			142	-6	-30	-16	-0.0280681			142	-38	-6	32	0.0382593
143	-14	-46	24	0.0293016			143	-6	-30	-8	0.0249102			143	-38	-6	40	0.0251141
144	-14	-46	32	0.0341687			144	-6	-30	16	0.0256326			144	-38	2	24	0.0310639
145	-14	-46	40	0.0381372			145	-6	-30	24	-0.0292869			145	-38	2	32	0.0348011
146	-14	-46	48	0.0303973			146	-6	-30	32	-0.0414265			146	-38	2	40	0.0251704
147	-14	-38	32	0.029941			147	-6	-30	40	-0.0441626			147	-38	10	32	0.0284915
148	-14	-38	40	0.0322936			148	-6	-30	48	-0.0402886			148	-38	10	40	0.0254988
149	-14	-38	48	0.0308501			149	-6	-30	56	-0.0283811			149	-38	42	-16	0.0242897
150	-14	-30	0	0.0268707			150	-6	-30	64	-0.0241859			150	-38	42	-8	0.024515
151	-14	-30	8	0.0248797			151	-6	-22	-8	-0.0348422			151	-30	-46	-16	0.0237611
152	-14	-22	8	0.0390838			152	-6	-22	32	-0.0310607			152	-30	-46	-8	0.0324116
153	-14	-22	16	0.0276127			153	-6	-22	40	-0.0436202			153	-30	-46	0	0.0241216
154	-14	-14	8	0.0253675			154	-6	-22	48	-0.0452859			154	-30	-38	-16	0.0307425
155	-6	-70	8	0.0295607			155	-6	-22	56	-0.0315176			155	-30	-38	-8	0.0316252
156	-6	-70	16	0.0255342			156	-6	-14	-8	0.0275289			156	-30	-38	0	0.0377667
157	-6	-62	8	0.0311887			157	-6	-14	0	-0.0313975			157	-30	-38	16	0.0333338
158	-6	-54	8	0.0254203			158	-6	-14	24	-0.0288506			158	-30	-38	24	0.0265662
159	-6	-54	24	0.0302656			159	-6	-14	32	-0.0325726			159	-30	-30	-24	0.0264307
160	-6	-54	32	0.0358886			160	-6	-14	40	-0.0441993			160	-30	-30	-16	0.0324597
161	-6	-54	40	0.036149			161	-6	-14	48	-0.0406193			161	-30	-30	-8	0.0446101
162	-6	-54	48	0.0263175			162	-6	-14	56	-0.0316097			162	-30	-30	0	0.0581641
163	-6	-46	16	0.0272701			163	-6	-14	64	-0.0279323			163	-30	-30	8	0.0653363
164	-6	-46	24	0.0320391			164	-6	-6	0	-0.028152			164	-30	-30	16	0.0584948
165	-6	-46	32	0.0438198			165	-6	-6	8	-0.0269635			165	-30	-30	24	0.0441731
166	-6	-46	40	0.0402266			166	-6	-6	16	-0.0420642			166	-30	-30	32	0.0238477
167	-6	-46	48	0.0358117			167	-6	-6	24	-0.0422317			167	-30	-22	-32	0.0265558
168	-6	-46	56	0.0283722			168	-6	-6	32	-0.0408395			168	-30	-22	-24	0.033998
169	-6	-38	24	0.0289629			169	-6	-6	40	-0.0416412			169	-30	-22	-16	0.039086
170	-6	-38	32	0.0376409			170	-6	-6	48	0.0329148			170	-30	-22	-8	0.0299926
171	-6	-38	40	0.0406736			171	-6	-6	56	0.0272583			171	-30	-22	8	0.0701198
172	-6	-38	48	0.0363876			172	-6	2	8	-0.0282863			172	-30	-22	16	0.0680953
173	-6	-38	56	0.0307904			173	-6	2	24	0.051375			173	-30	-22	24	0.0527948
174	-6	-38	64	0.0241972			174	-6	2	32	0.0463712			174	-30	-22	32	0.0349532
175	-6	-30	32	0.0295788			175	-6	2	40	0.0347657			175	-30	-14	-32	0.0312673
176	-6	-30	40	0.0351439			176	-6	2	48	0.0272181			176	-30	-14	-24	0.0375623
177	-6	-30	48	0.0329957			177	-6	2	56	0.0265006			177	-30	-14	-16	0.0404026
178	-6	-22	0	0.0311658			178	-6	10	24	0.0513788			178	-30	-14	0	0.027292
179	-6	-22	40	0.0300715			179	-6	10	32	0.0365812			179	-30	-14	8	0.0540959
180	-6	-22	48	0.0275201			180	-6	10	40	0.0312061			180	-30	-14	16	0.0601883
181	-6	-14	0	0.0280084			181	-6	18	16	0.0589373			181	-30	-14	24	0.0526108
182	-6	-6	16	0.0243481			182	-6	18	24	0.0392148			182	-30	-14	32	0.0370168
183	2	-70	8	0.030045			183	-6	18	32	0.0285981			183	-30	-6	-40	0.0267698
184	2	-70	16	0.027996			184	-6	26	0	0.0246405			184	-30	-6	-32	0.0312846
185	2	-70	24	0.0245258			185	-6	26	8	0.0392692			185	-30	-6	-24	0.0352576
186	2	-62	-8	0.0249603			186	-6	26	16	0.0409481			186	-30	-6	-16	0.035213
187	2	-62	8	0.038179			187	-6	26	24	0.0306051			187	-30	-6	8	0.0293942
188	2	-62	16	0.0436492			188	-6	34	0	0.023743			188	-30	-6	16	0.0413534
189	2	-62	24	0.0376173			189	-6	34	8	0.0347271			189	-30	-6	24	0.0427599
190	2	-62	32	0.032206			190	-6	34	16	0.0268634			190	-30	-6	32	0.0357748
191	2	-62	40	0.0282942			191	2	-54	24	-0.0260287			191	-30	-6	40	0.0246108
192	2	-54	-16	0.0254084			192	2	-54	40	-0.0248729			192	-30	2	-48	0.0237708
193	2	-54	-8	0.0352123			193	2	-54	56	-0.0245099			193	-30	2	-40	0.0249514
194	2	-54	0	0.031955			194	2	-46	-8	-0.0264752			194	-30	2	-32	0.0257699
195	2	-54	8	0.0358238			195	2	-46	8	-0.0275836			195	-30	2	-24	0.0264752
196	2	-54	16	0.045652			196	2	-46	16	-0.0294532			196	-30	2	-16	0.0261328
197	2	-54	24	0.0480749			197	2	-46	24	-0.0342921			197	-30	2	24	0.031031
198	2	-54	32	0.0429471			198	2	-46	32	-0.0346052			198	-30	2	32	0.0327084
199	2	-54	40	0.0415646			199	2	-46	40	-0.0350646			199	-30	2	40	0.0242322
200	2	-54	48	0.0316011			200	2	-46	48	-0.0367301			200	-30	10	32	0.0328935
201	2	-54	56	0.0247204			201	2	-46	56	-0.0305223			201	-30	10	40	0.0240263
202	2	-46	-16	0.0301046			202	2	-46	64	-0.0242386			202	-30	26	8	0.0259615
203	2	-46	-8	0.0408792			203	2	-38	-16	-0.0309762			203	-30	34	8	0.0238652
204	2	-46	8	0.0337365			204	2	-38	-8	-0.0493013			204	-22	-46	-16	0.0241542
205	2	-46	16	0.0426091			205	2	-38	8	-0.0384033			205	-22	-46	-8	0.0299113
206	2	-46	24	0.0498361			206	2	-38	16	-0.0361681			206	-22	-46	0	0.0262268
207	2	-46	32	0.0515307			207	2	-38	24	-0.0377167			207	-22	-38	-16	0.0302189
208	2	-46	40	0.0479772			208	2	-38	32	-0.0472263			208	-22	-38	-8	0.032313
209	2	-46	48	0.0411574			209	2	-38	40	-0.0465239			209	-22	-38	0	0.0353822
210	2	-46	56	0.0308209			210	2	-38	48	-0.0422466			210	-22	-38	24	0.0310079
211	2	-38	-16	0.0298998			211	2	-38	56	-0.0461102			211	-22	-30	-24	0.0271962
212	2	-38	-8	0.0430927			212	2	-38	64	-0.0342807			212	-22	-30	-16	0.0301566
213	2	-38	16	0.0261199			213	2	-38	72	-0.0300011			213	-22	-30	-8	0.0423398
214	2	-38	24	0.0349005			214	2	-30	-8	-0.0400337			214	-22	-30	0	0.0533114
215	2	-38	32	0.0505477			215	2	-30	0	-0.05168			215	-22	-30	8	0.0538285
216	2	-38	40	0.0482826			216	2	-30	16	0.0237216			216	-22	-30	16	0.0570761
217	2	-38	48	0.0417824			217	2	-30	24	-0.0319487			217	-22	-30	24	0.0484116
218	2	-38	56	0.0395442			218	2	-30	32	-0.0354299			218	-22	-30	32	0.0346696
219	2	-38	64	0.0253188			219	2	-30	40	-0.0480089			219	-22	-22	-24	0.0325022
220	2	-30	-8	0.0309711			220	2	-30	48	-0.0440555			220	-22	-22	-16	0.0358979
221	2	-30	0	0.0260957			221	2	-30	56	-0.0410974			221	-22	-22	-8	0.0257264
222	2	-30	24	0.0246445			222	2	-30	64	-0.0344929			222	-22	-22	8	0.0600136
223	2	-30	32	0.0294075			223	2	-30	72	-0.0265663			223	-22	-22	16	0.0609401
224	2	-30	40	0.0412593			224	2	-22	-8	-0.0239061			224	-22	-22	24	0.0492529
225	2	-30	48	0.037372			225	2	-22	40	-0.036004			225	-22	-22	32	0.0408213
226	2	-30	56	0.0325066			226	2	-22	48	-0.0377957			226	-22	-22	40	0.0272894
227	2	-22	8	0.0249407			227	2	-22	56	-0.040255			227	-22	-14	-32	0.0296659
228	2	-22	40	0.0266733			228	2	-22	64	-0.0321068			228	-22	-14	-24	0.0351746
229	2	-22	48	0.0269508			229	2	-22	72	-0.0237471			229	-22	-14	-16	0.0384282
230	2	-22	56	0.0249792			230	2	-14	40	-0.0258819			230	-22	-14	-8	0.0246731
231	2	-14	0	0.0353328			231	2	-14	48	-0.0367733			231	-22	-14	8	0.0396764
232	2	-14	8	0.0341789			232	2	-14	56	-0.0338957			232	-22	-14	16	0.0474058
233	2	-6	8	0.0256991			233	2	-14	64	-0.0284731			233	-22	-14	24	0.0443272
234	10	-62	-8	0.0304487			234	2	-6	0	-0.0289469			234	-22	-14	32	0.0337545
235	10	-62	0	0.0323289			235	2	-6	8	-0.0257994			235	-22	-6	-48	0.0238175
236	10	-62	8	0.0285708			236	2	-6	32	-0.0264597			236	-22	-6	-40	0.0273547
237	10	-62	16	0.0338995			237	2	-6	40	-0.0317656			237	-22	-6	-32	0.0301837
238	10	-62	24	0.0334222			238	2	-6	48	-0.0356035			238	-22	-6	-24	0.0340463
239	10	-62	32	0.0285756			239	2	-6	56	-0.0335552			239	-22	-6	-16	0.0347941
240	10	-62	40	0.0256372			240	2	-6	64	0.0259414			240	-22	-6	-8	0.0295043
241	10	-54	-16	0.0352263			241	2	2	0	0.0423562			241	-22	-6	16	0.0311842
242	10	-54	-8	0.0438821			242	2	2	24	-0.0265063			242	-22	-6	24	0.0366213
243	10	-54	0	0.0416757			243	2	2	32	-0.0275946			243	-22	-6	32	0.031213
244	10	-54	8	0.0263854			244	2	2	40	-0.0297098			244	-22	2	-48	0.0247757
245	10	-54	16	0.0456977			245	2	2	48	0.031619			245	-22	2	-40	0.0248931
246	10	-54	24	0.0448295			246	2	2	56	0.0292082			246	-22	2	-32	0.0261068
247	10	-54	32	0.0419708			247	2	10	0	0.0458485			247	-22	2	-24	0.0263455
248	10	-54	40	0.0333034			248	2	10	16	0.0452841			248	-22	2	-16	0.0265246
249	10	-54	48	0.0277795			249	2	10	24	0.0314178			249	-22	2	-8	0.0254082
250	10	-46	-16	0.0390724			250	2	10	32	-0.0289936			250	-22	2	32	0.02956
251	10	-46	-8	0.0492684			251	2	10	40	0.0305808			251	-22	10	32	0.0268864
252	10	-46	0	0.0388819			252	2	10	48	0.0266715			252	-22	26	8	0.0270891
253	10	-46	16	0.0396258			253	2	18	0	0.0516163			253	-22	34	8	0.0305161
254	10	-46	24	0.0406484			254	2	18	16	0.0575229			254	-14	-46	0	0.0278852
255	10	-46	32	0.0456212			255	2	18	24	0.0356493			255	-14	-38	-8	0.026953
256	10	-46	40	0.0424544			256	2	18	32	0.0285567			256	-14	-38	0	0.0351701
257	10	-46	48	0.0371974			257	2	26	0	0.0421635			257	-14	-38	16	0.0309683
258	10	-38	-8	0.0427137			258	2	26	16	0.0477294			258	-14	-38	24	-0.0311774
259	10	-38	0	0.0343558			259	2	26	24	0.037727			259	-14	-38	32	-0.0251621
260	10	-38	32	0.0321724			260	2	34	0	0.0316766			260	-14	-30	-16	0.0271328
261	10	-38	40	0.0331593			261	2	34	8	0.0372318			261	-14	-30	-8	0.034044
262	10	-30	0	0.0336035			262	2	34	16	0.0344997			262	-14	-30	0	0.0475195
263	10	-30	56	0.0239177			263	2	34	24	0.0268608			263	-14	-30	8	0.045228
264	10	-22	8	0.0274624			264	2	42	8	0.0244401			264	-14	-30	16	0.0510373
265	18	-62	-8	0.0272287			265	10	-46	16	-0.0265608			265	-14	-30	24	0.0473034
266	18	-62	0	0.0276002			266	10	-46	40	-0.0251597			266	-14	-30	32	-0.0374257
267	18	-62	16	0.0244988			267	10	-46	48	-0.0287173			267	-14	-30	40	-0.0270481
268	18	-62	24	0.026811			268	10	-38	-8	-0.0266858			268	-14	-22	-32	0.0249186
269	18	-54	-16	0.0332598			269	10	-38	8	0.0280053			269	-14	-22	-24	0.0288035
270	18	-54	-8	0.0379713			270	10	-38	40	-0.0287321			270	-14	-22	-16	0.0316506
271	18	-54	0	0.0345727			271	10	-38	56	-0.0281358			271	-14	-22	-8	0.0254885
272	18	-54	16	0.0343605			272	10	-38	64	-0.0282558			272	-14	-22	8	0.0427714
273	18	-54	24	0.0360648			273	10	-38	72	-0.0243556			273	-14	-22	16	0.0490292
274	18	-54	32	0.0374744			274	10	-30	56	-0.0292467			274	-14	-22	32	0.0382498
275	18	-54	40	0.024324			275	10	-30	64	-0.0280571			275	-14	-22	40	-0.0262226
276	18	-46	-16	0.0345875			276	10	-30	72	-0.0254876			276	-14	-14	-24	0.0299198
277	18	-46	-8	0.0477476			277	10	-22	-24	0.0238282			277	-14	-14	-16	0.0327158
278	18	-46	0	0.0351179			278	10	-22	-16	0.0292708			278	-14	-14	-8	0.0250493
279	18	-46	16	0.0281969			279	10	-22	16	0.0252892			279	-14	-14	16	0.0367019
280	18	-46	24	0.0371642			280	10	-22	24	0.0285161			280	-14	-14	24	0.0365299
281	18	-46	32	0.0374339			281	10	-22	64	-0.024959			281	-14	-14	32	0.0290689
282	18	-46	40	0.0275642			282	10	-14	-24	0.0268343			282	-14	-6	-40	0.0264563
283	18	-38	-16	0.024548			283	10	-14	-16	0.0303576			283	-14	-6	-32	0.0273237
284	18	-38	-8	0.0426384			284	10	-14	-8	0.0273948			284	-14	-6	-24	0.028826
285	18	-38	0	0.0291401			285	10	-14	0	0.0261448			285	-14	-6	-16	0.0303176
286	18	-30	-8	0.0272462			286	10	-6	-24	0.0258641			286	-14	-6	-8	0.0262581
287	18	-30	0	0.0377952			287	10	10	0	0.0251465			287	-14	-6	24	0.0260725
288	18	-22	0	0.0270845			288	10	10	8	0.0238616			288	-14	-6	32	0.0243736
289	18	-22	8	0.0445371			289	10	18	0	0.0422808			289	-14	2	-40	0.0240426
290	18	-22	16	0.0279554			290	10	18	8	0.0260825			290	-14	2	-24	0.0247858
291	18	-14	8	0.0471046			291	10	18	24	0.0246576			291	-14	2	-16	0.0250064
292	18	-14	16	0.0355139			292	10	18	32	0.0247368			292	-14	2	-8	0.0245933
293	18	-6	8	0.0330046			293	10	26	0	0.0471461			293	-14	2	32	0.025428
294	18	-6	16	0.0259432			294	10	26	16	0.0438342			294	-14	10	32	0.0242825
295	26	-54	-16	0.0271684			295	10	26	24	0.0302416			295	-14	18	16	0.0261304
296	26	-54	-8	0.0312238			296	10	34	0	0.0395297			296	-14	26	8	0.0313036
297	26	-54	0	0.0237294			297	10	34	16	0.0347343			297	-14	26	16	0.0309577
298	26	-54	16	0.0301227			298	10	34	24	0.0258255			298	-14	34	8	0.0314814
299	26	-54	24	0.0350118			299	18	-38	8	0.0292744			299	-6	-46	16	-0.026937
300	26	-46	-16	0.0318334			300	18	-30	-24	0.0327256			300	-6	-46	24	-0.0245714
301	26	-46	-8	0.038476			301	18	-30	-16	0.0387951			301	-6	-46	32	-0.0264
302	26	-46	0	0.0300523			302	18	-30	-8	0.0242486			302	-6	-46	40	-0.0243542
303	26	-46	16	0.0318583			303	18	-30	24	0.0366191			303	-6	-38	-16	-0.0243547
304	26	-46	24	0.0313605			304	18	-30	32	0.0315704			304	-6	-38	-8	0.0266695
305	26	-46	32	0.0313167			305	18	-22	-32	0.0268615			305	-6	-38	16	-0.034279
306	26	-38	-16	0.027387			306	18	-22	-24	0.038895			306	-6	-38	24	-0.0299803
307	26	-38	-8	0.0426129			307	18	-22	-16	0.0518088			307	-6	-38	32	-0.0247802
308	26	-38	0	0.0310549			308	18	-22	-8	0.0388989			308	-6	-38	40	-0.0258359
309	26	-30	-8	0.0445373			309	18	-22	0	0.0280553			309	-6	-30	0	0.0269572
310	26	-30	0	0.0470688			310	18	-22	16	0.0351555			310	-6	-30	16	0.0359599
311	26	-30	8	0.0277347			311	18	-22	24	0.0376193			311	-6	-30	24	-0.0337378
312	26	-22	-8	0.0259217			312	18	-22	32	0.0416274			312	-6	-30	32	-0.0294795
313	26	-22	0	0.0482012			313	18	-22	40	0.0287723			313	-6	-30	40	-0.0245357
314	26	-22	8	0.0588752			314	18	-14	-32	0.0297506			314	-6	-22	-16	0.0238154
315	26	-22	16	0.0397715			315	18	-14	-24	0.0394354			315	-6	-22	16	0.0380555
316	26	-14	8	0.0648343			316	18	-14	-16	0.0473892			316	-6	-22	24	-0.0344738
317	26	-14	16	0.0508131			317	18	-14	-8	0.0516771			317	-6	-22	32	-0.0314307
318	26	-14	24	0.0324903			318	18	-14	0	0.0380702			318	-6	10	32	0.0260138
319	26	-6	8	0.0490957			319	18	-14	24	0.0335962			319	-6	18	16	0.0311475
320	26	-6	16	0.0454171			320	18	-14	32	0.0275785			320	-6	26	0	0.0259995
321	26	-6	24	0.0309446			321	18	-6	-32	0.0282901			321	-6	26	16	0.0296262
322	26	2	8	0.0345141			322	18	-6	-24	0.0327376			322	-6	34	0	0.0384734
323	26	2	16	0.0352041			323	18	-6	-16	0.0389839			323	-6	34	8	0.0312791
324	26	2	24	0.0289191			324	18	-6	-8	0.0410524			324	-6	34	16	0.0237923
325	26	10	16	0.0247076			325	18	-6	0	0.0314619			325	-6	42	0	0.0251641
326	26	10	24	0.0263592			326	18	-6	24	0.0266792			326	2	-62	-8	-0.0256673
327	34	-54	-16	0.0256636			327	18	18	0	0.0257622			327	2	-62	8	-0.0343977
328	34	-54	-8	0.0276623			328	18	26	0	0.0393496			328	2	-62	16	-0.0258705
329	34	-54	16	0.0352191			329	18	26	16	0.0237292			329	2	-54	-8	-0.0303809
330	34	-54	24	0.0351742			330	18	26	24	0.0254365			330	2	-54	0	-0.0320911
331	34	-46	-16	0.0319032			331	18	34	-8	0.0245924			331	2	-54	8	-0.0306892
332	34	-46	-8	0.0362869			332	18	34	0	0.0383227			332	2	-54	16	-0.0392982
333	34	-46	0	0.0264411			333	18	34	16	0.0317311			333	2	-54	24	-0.0313064
334	34	-46	16	0.0309934			334	26	-38	-24	0.0240452			334	2	-54	32	-0.0266591
335	34	-46	24	0.0264164			335	26	-38	8	0.0306774			335	2	-46	-24	-0.0240377
336	34	-46	32	0.025548			336	26	-30	-32	0.029786			336	2	-46	-8	-0.0340159
337	34	-38	-16	0.0293279			337	26	-30	-24	0.042969			337	2	-46	8	-0.0276349
338	34	-38	-8	0.0394826			338	26	-30	-16	0.0473687			338	2	-46	16	-0.0318041
339	34	-38	0	0.0306804			339	26	-30	-8	0.0251037			339	2	-46	24	-0.0432242
340	34	-30	-8	0.0487612			340	26	-30	0	0.0252909			340	2	-46	32	-0.0326698
341	34	-30	0	0.0491126			341	26	-30	8	0.0334555			341	2	-46	40	-0.0238939
342	34	-30	8	0.0354138			342	26	-30	16	0.045282			342	2	-38	-24	-0.0279714
343	34	-22	-8	0.0481276			343	26	-30	24	0.0464936			343	2	-38	-16	-0.0330759
344	34	-22	0	0.0582473			344	26	-30	32	0.0413324			344	2	-38	-8	-0.0356955
345	34	-22	8	0.069044			345	26	-30	40	0.0297907			345	2	-38	16	-0.0241733
346	34	-22	16	0.0455897			346	26	-30	48	0.0237989			346	2	-38	24	-0.0324936
347	34	-22	24	0.0270794			347	26	-22	-24	0.0501703			347	2	-38	32	-0.0296281
348	34	-14	-8	0.0300729			348	26	-22	-16	0.058652			348	2	-30	-16	-0.023686
349	34	-14	8	0.0767324			349	26	-22	-8	0.0388545			349	2	-30	-8	-0.0332956
350	34	-14	16	0.0624278			350	26	-22	0	0.0339931			350	2	-30	24	-0.0252602
351	34	-14	24	0.0409332			351	26	-22	8	0.0369659			351	2	-30	32	-0.026376
352	34	-6	8	0.0645666			352	26	-22	16	0.0428954			352	2	-30	40	-0.0254433
353	34	-6	16	0.0581989			353	26	-22	24	0.0434148			353	2	-30	48	-0.0246608
354	34	-6	24	0.0390461			354	26	-22	32	0.0438687			354	2	-22	32	-0.0252557
355	34	2	8	0.0452066			355	26	-22	40	0.0370334			355	2	-14	32	-0.0239491
356	34	2	16	0.0461331			356	26	-14	-32	0.0372634			356	2	10	0	0.0250616
357	34	2	24	0.0351591			357	26	-14	-24	0.0488382			357	2	18	-8	0.0252806
358	34	10	8	0.0265437			358	26	-14	-16	0.0588897			358	2	18	0	0.0281583
359	34	10	16	0.0325781			359	26	-14	-8	0.041154			359	2	26	-8	0.0248325
360	34	10	24	0.0317419			360	26	-14	0	0.0338742			360	2	26	0	0.0274474
361	34	10	32	0.0256671			361	26	-14	16	0.0242668			361	2	34	0	0.0329815
362	34	18	24	0.0238131			362	26	-14	24	0.0350377			362	2	34	8	0.0276397
363	42	-62	16	0.030135			363	26	-14	32	0.0398987			363	2	34	16	0.0293171
364	42	-54	-8	0.0284438			364	26	-14	40	0.030624			364	2	42	0	0.0286206
365	42	-54	16	0.03712			365	26	-6	-40	0.0269572			365	10	-62	-16	-0.0295635
366	42	-54	24	0.0339657			366	26	-6	-32	0.0340322			366	10	-62	-8	-0.0324257
367	42	-46	-16	0.030082			367	26	-6	-24	0.040956			367	10	-62	0	-0.024056
368	42	-46	-8	0.0357168			368	26	-6	-16	0.0455532			368	10	-62	8	-0.0338254
369	42	-46	0	0.0274614			369	26	-6	-8	0.0443445			369	10	-62	16	-0.0313272
370	42	-46	16	0.0309166			370	26	-6	0	-0.0371938			370	10	-62	24	-0.029058
371	42	-46	24	0.0366289			371	26	-6	24	0.0275018			371	10	-62	32	-0.0291331
372	42	-46	32	0.024353			372	26	-6	32	0.0302106			372	10	-54	-24	-0.0239909
373	42	-38	-16	0.0291386			373	26	2	-40	0.0258396			373	10	-54	-16	-0.0404644
374	42	-38	-8	0.0399822			374	26	2	-32	0.0262705			374	10	-54	-8	-0.0448142
375	42	-38	0	0.0295305			375	26	2	-24	0.0280039			375	10	-54	0	-0.0297181
376	42	-30	-16	0.0274913			376	26	2	-16	0.0270771			376	10	-54	8	-0.0282795
377	42	-30	-8	0.0469572			377	26	2	-8	0.0296466			377	10	-54	16	-0.0383241
378	42	-30	0	0.0473238			378	26	2	0	-0.0261721			378	10	-54	24	-0.0385624
379	42	-30	8	0.0310638			379	26	26	0	0.0331092			379	10	-54	32	-0.0249213
380	42	-22	-16	0.0275597			380	26	26	16	0.0305871			380	10	-46	-24	-0.026181
381	42	-22	-8	0.0533502			381	26	26	24	0.0249605			381	10	-46	-16	-0.0412633
382	42	-22	0	0.0619033			382	26	26	32	-0.0241035			382	10	-46	-8	-0.0428473
383	42	-22	8	0.0661548			383	26	34	-8	0.0265048			383	10	-46	0	-0.0241054
384	42	-22	16	0.0498737			384	26	34	0	0.0351806			384	10	-46	16	-0.0313369
385	42	-22	24	0.0292088			385	26	34	16	0.0291634			385	10	-46	24	-0.029666
386	42	-14	-16	0.0251517			386	34	-38	-24	0.0252973			386	10	-46	32	-0.0332109
387	42	-14	-8	0.0461928			387	34	-38	8	0.0319694			387	10	-46	40	-0.026848
388	42	-14	8	0.0813845			388	34	-38	16	0.0255243			388	10	-38	-16	-0.0283816
389	42	-14	16	0.0668175			389	34	-30	-24	0.0408579			389	10	-38	-8	-0.0349912
390	42	-14	24	0.0440119			390	34	-30	-16	0.0441387			390	10	-22	32	-0.0311399
391	42	-6	8	0.069383			391	34	-30	-8	0.0252716			391	10	-22	40	-0.0271961
392	42	-6	16	0.0617878			392	34	-30	0	0.032697			392	10	10	8	0.025206
393	42	-6	24	0.046283			393	34	-30	8	0.0481843			393	10	26	0	0.0245811
394	42	2	8	0.0519344			394	34	-30	16	0.0493404			394	10	34	0	0.0243492
395	42	2	16	0.0502178			395	34	-30	24	0.0501105			395	18	-62	-16	-0.0308683
396	42	2	24	0.0390219			396	34	-30	32	0.0361882			396	18	-62	-8	-0.0321064
397	42	10	8	0.0301206			397	34	-30	40	0.037993			397	18	-62	0	-0.0248573
398	42	10	16	0.0365651			398	34	-30	48	0.0279486			398	18	-62	8	-0.0240773
399	42	10	24	0.0336455			399	34	-22	-32	0.0391779			399	18	-62	16	-0.031478
400	42	10	32	0.0265509			400	34	-22	-24	0.0555619			400	18	-62	24	-0.033974
401	42	18	24	0.0250143			401	34	-22	-16	0.0535089			401	18	-62	32	-0.02973
402	50	-62	16	0.0281362			402	34	-22	-8	0.0274904			402	18	-54	-16	-0.0409253
403	50	-54	-16	0.024065			403	34	-22	0	0.0405788			403	18	-54	-8	-0.0406075
404	50	-54	-8	0.0286687			404	34	-22	8	0.0464438			404	18	-54	16	-0.0341398
405	50	-54	16	0.0341572			405	34	-22	16	0.0490686			405	18	-54	24	-0.0384052
406	50	-54	24	0.0320716			406	34	-22	24	0.0476286			406	18	-54	32	-0.040304
407	50	-46	-16	0.0321651			407	34	-22	32	0.0454459			407	18	-46	-16	-0.0417289
408	50	-46	-8	0.033737			408	34	-22	40	0.0396665			408	18	-46	-8	-0.0384247
409	50	-46	0	0.0249642			409	34	-14	-40	0.02981			409	18	-46	24	-0.0407181
410	50	-46	16	0.0292592			410	34	-14	-32	0.0417176			410	18	-46	32	-0.0365543
411	50	-46	24	0.0300081			411	34	-14	-24	0.0541201			411	18	-46	40	-0.026197
412	50	-46	32	0.0293527			412	34	-14	-16	0.0531368			412	18	-38	-16	-0.0259795
413	50	-38	-16	0.0286239			413	34	-14	-8	0.0271466			413	18	-38	-8	-0.033958
414	50	-38	-8	0.0375024			414	34	-14	0	0.0291771			414	18	-38	32	-0.0301391
415	50	-38	0	0.0283076			415	34	-14	16	0.0289817			415	18	-38	40	-0.0250213
416	50	-30	-8	0.0468662			416	34	-14	24	0.0372338			416	18	-30	0	-0.0262599
417	50	-30	0	0.0416091			417	34	-14	32	0.03715			417	18	-30	32	-0.0245778
418	50	-30	8	0.0280183			418	34	-14	40	0.0326439			418	18	-22	8	-0.0296599
419	50	-22	-16	0.0321913			419	34	-14	48	0.0237032			419	18	-22	16	-0.0271983
420	50	-22	-8	0.0542395			420	34	-6	-40	0.0303905			420	18	-22	24	-0.0242182
421	50	-22	0	0.0577392			421	34	-6	-32	0.0378577			421	26	-62	-8	-0.0316958
422	50	-22	8	0.0562982			422	34	-6	-24	0.0444339			422	26	-62	16	-0.0313766
423	50	-22	16	0.0507677			423	34	-6	-16	0.0434966			423	26	-62	24	-0.0346208
424	50	-22	24	0.0319718			424	34	-6	0	-0.0287728			424	26	-62	32	-0.0306647
425	50	-14	-16	0.0325709			425	34	-6	32	0.0255491			425	26	-54	-16	-0.0441053
426	50	-14	-8	0.0431494			426	34	-6	40	0.0265664			426	26	-54	-8	-0.0352754
427	50	-14	8	0.0791979			427	34	2	-48	0.0241151			427	26	-54	16	-0.0333906
428	50	-14	16	0.0685086			428	34	2	-40	0.0272308			428	26	-54	24	-0.0389716
429	50	-14	24	0.0470173			429	34	2	-32	0.0294474			429	26	-54	32	-0.0386538
430	50	-14	32	0.024495			430	34	2	-24	0.029889			430	26	-46	-16	-0.0423666
431	50	-6	8	0.0699904			431	34	2	-16	0.0289439			431	26	-46	-8	-0.0377934
432	50	-6	16	0.0634247			432	34	2	0	-0.0314797			432	26	-46	24	-0.031859
433	50	-6	24	0.0487312			433	34	2	8	-0.0248766			433	26	-46	32	-0.0413828
434	50	-6	32	0.0280599			434	34	2	32	0.0256107			434	26	-38	-16	-0.028726
435	50	2	8	0.0476116			435	34	10	8	-0.0243733			435	26	-38	-8	-0.0377732
436	50	2	16	0.0499299			436	34	18	16	-0.0281702			436	26	-38	24	-0.0244205
437	50	2	24	0.0424529			437	34	18	24	-0.0256456			437	26	-38	32	-0.0272263
438	50	2	32	0.0278116			438	34	26	0	0.0312202			438	26	-38	40	-0.0262445
439	50	10	8	0.0284287			439	34	26	16	0.0413597			439	26	-30	-8	-0.0273067
440	50	10	16	0.0367329			440	34	26	24	0.0335741			440	26	-30	0	-0.0320939
441	50	10	24	0.0331548			441	34	26	32	-0.0279899			441	26	-30	16	-0.028399
442	50	10	32	0.0269655			442	34	34	-8	0.0293389			442	26	-30	24	-0.0299846
443	58	-54	-16	0.0245723			443	34	34	0	0.0346694			443	26	-30	32	-0.0289586
444	58	-54	-8	0.0269684			444	34	34	16	0.0314843			444	26	-22	0	-0.0410143
445	58	-54	24	0.0249868			445	34	34	24	0.0280627			445	26	-22	8	-0.0385506
446	58	-46	-16	0.031009			446	34	42	-8	0.0237531			446	26	-22	16	-0.0351469
447	58	-46	-8	0.0345032			447	34	42	0	0.0241292			447	26	-22	24	-0.0281751
448	58	-46	0	0.0250421			448	42	-38	-24	0.0250473			448	34	-62	-16	-0.0241327
449	58	-46	32	0.0270709			449	42	-38	8	0.0270498			449	34	-62	16	-0.0301984
450	58	-38	-16	0.0268266			450	42	-30	-24	0.0448365			450	34	-62	24	-0.0287585
451	58	-38	-8	0.0356808			451	42	-30	-16	0.0398559			451	34	-54	-16	-0.0342478
452	58	-38	0	0.0247818			452	42	-30	-8	0.0265786			452	34	-54	-8	-0.0324823
453	58	-30	-8	0.042227			453	42	-30	0	0.0379371			453	34	-54	16	-0.0300388
454	58	-30	0	0.0379373			454	42	-30	8	0.0412663			454	34	-54	24	-0.0321918
455	58	-22	-16	0.030884			455	42	-30	16	0.0428649			455	34	-54	32	-0.0257669
456	58	-22	-8	0.0442933			456	42	-30	24	0.0472266			456	34	-46	-16	-0.041124
457	58	-22	0	0.0243021			457	42	-30	32	0.0333948			457	34	-46	-8	-0.0366935
458	58	-22	8	0.0498023			458	42	-30	40	0.0253891			458	34	-46	24	-0.0261885
459	58	-22	16	0.0465458			459	42	-30	48	-0.0247682			459	34	-46	32	-0.0310707
460	58	-22	24	0.030915			460	42	-22	-32	0.0404752			460	34	-46	40	-0.0243341
461	58	-14	-16	0.0339181			461	42	-22	-24	0.0521595			461	34	-38	-16	-0.0239419
462	58	-14	-8	0.0327965			462	42	-22	-16	0.0508618			462	34	-38	-8	-0.0362513
463	58	-14	8	0.0662469			463	42	-22	-8	0.0330219			463	34	-38	32	-0.0278977
464	58	-14	16	0.063325			464	42	-22	0	0.0451193			464	34	-38	40	-0.0253709
465	58	-14	24	0.0477427			465	42	-22	8	0.0496317			465	34	-30	-8	-0.0339007
466	58	-14	32	0.0259349			466	42	-22	16	0.0566242			466	34	-30	0	-0.0350662
467	58	-6	0	0.0264748			467	42	-22	24	0.0466868			467	34	-30	8	-0.0351846
468	58	-6	8	0.0640214			468	42	-22	32	0.0400642			468	34	-30	16	-0.0279929
469	58	-6	16	0.0602324			469	42	-22	40	0.0373307			469	34	-30	24	-0.031584
470	58	-6	24	0.0483639			470	42	-22	48	-0.0257337			470	34	-30	32	-0.0322941
471	58	-6	32	0.034995			471	42	-14	-40	0.0313758			471	34	-30	40	-0.0268113
472	58	2	8	0.0441843			472	42	-14	-32	0.0423877			472	34	-22	-8	-0.0338842
473	58	2	16	0.047507			473	42	-14	-24	0.0523874			473	34	-22	0	-0.0416572
474	58	2	24	0.039055			474	42	-14	-16	0.0404005			474	34	-22	8	-0.0439689
475	58	2	32	0.0278607			475	42	-14	0	0.0272566			475	34	-22	16	-0.0468503
476	58	10	16	0.0341007			476	42	-14	16	0.0326249			476	34	-22	24	-0.0378254
477	58	10	24	0.030119			477	42	-14	24	0.0362602			477	34	-14	8	-0.025455
478	58	10	32	0.0248014			478	42	-14	32	0.0393046			478	42	-62	-16	-0.0259316
479	66	-54	-8	0.0263585			479	42	-14	40	0.0294683			479	42	-62	16	-0.0312081
480	66	-46	-16	0.0276344			480	42	-14	48	0.0260121			480	42	-54	-16	-0.0322917
481	66	-46	-8	0.0298965			481	42	-6	-40	0.0311169			481	42	-54	-8	-0.0246963
482	66	-38	-8	0.0310836			482	42	-6	-32	0.0374806			482	42	-54	24	-0.024893
483	66	-38	0	0.0245463			483	42	-6	-24	0.0379551			483	42	-46	-24	-0.026807
484	66	-30	-8	0.0377843			484	42	-6	-16	0.0286612			484	42	-46	-16	-0.036108
485	66	-30	0	0.0283607			485	42	-6	0	-0.0247347			485	42	-46	-8	-0.0305347
486	66	-22	-16	0.0269381			486	42	-6	32	0.0264492			486	42	-46	48	-0.0296135
487	66	-22	8	0.0420959			487	42	2	-40	0.0280042			487	42	-38	-8	-0.0354853
488	66	-22	16	0.0404569			488	42	2	-32	0.0274438			488	42	-38	40	-0.0293231
489	66	-22	24	0.0270092			489	42	2	-24	0.0246007			489	42	-38	48	-0.0297298
490	66	-14	-16	0.0242096			490	42	2	0	-0.0284099			490	42	-30	-8	-0.0390489
491	66	-14	0	0.0315512			491	42	2	8	-0.0255891			491	42	-30	0	-0.0395719
492	66	-14	8	0.0583561			492	42	10	8	-0.0294199			492	42	-30	8	-0.0276517
493	66	-14	16	0.056871			493	42	18	8	-0.0282486			493	42	-30	24	-0.0288846
494	66	-14	24	0.0453271			494	42	18	16	-0.0335331			494	42	-22	-8	-0.0296221
495	66	-14	32	0.028888			495	42	18	24	-0.0288429			495	42	-22	0	-0.0379818
496	66	-6	0	0.0334999			496	42	26	-8	0.0247056			496	42	-22	8	-0.0378089
497	66	-6	8	0.052867			497	42	26	0	0.0294609			497	42	-22	16	-0.0483725
498	66	-6	16	0.0558494			498	42	26	8	0.0271309			498	42	-22	24	-0.0376347
499	66	-6	24	0.0459859			499	42	26	16	0.0441386			499	42	-14	8	-0.0281255
500	66	-6	32	0.0334977			500	42	26	24	0.0359837			500	42	-14	16	-0.0286808
501	66	2	16	0.0441306			501	42	26	32	0.0294104			501	50	-62	16	-0.0257927
502	66	2	24	0.0352305			502	42	34	-16	0.0247491			502	50	-62	32	-0.0245739
503	58	2	16	0.0431242			503	42	34	-8	0.0314493			503	50	-46	-8	-0.0289456
504	58	2	24	0.0318456			504	42	34	0	0.0340419			504	50	-46	48	-0.0248996
505	58	10	16	0.0400044			505	42	34	8	0.0259562			505	50	-38	-8	-0.0322075
506	58	10	24	0.0278897			506	42	34	16	0.0335181			506	50	-38	48	-0.026143
507	58	10	32	0.0269088			507	42	34	24	0.0298901			507	50	-30	-8	-0.0318719
508	58	18	16	0.0344445			508	42	34	32	0.0244183			508	50	-30	0	-0.0356594
509	58	18	24	0.0287107			509	42	42	-8	0.0289575			509	50	-30	8	-0.0343846
510	66	-54	-8	0.0277583			510	42	42	0	0.02629			510	50	-22	-8	-0.0244126
511	66	-46	-16	0.0323453			511	50	-38	-24	0.0261245			511	50	-22	0	-0.032845
512	66	-46	-8	0.0372453			512	50	-30	-24	0.0399502			512	50	-22	8	-0.0354852
513	66	-46	0	0.0298033			513	50	-30	-16	0.0402244			513	50	-22	16	-0.0423396
514	66	-38	-8	0.0397206			514	50	-30	-8	0.0241288			514	50	-22	24	-0.0314237
515	66	-38	0	0.0295874			515	50	-30	0	0.0351887			515	50	-14	8	-0.0261914
516	66	-30	-8	0.0292529			516	50	-30	8	0.0297912			516	50	-14	16	-0.0276737
517	66	-30	0	0.0257204			517	50	-30	16	0.031368			517	58	-38	-8	-0.0278839
518	66	-22	8	0.0290595			518	50	-30	24	0.034481			518	58	-38	48	-0.0243501
519	66	-22	16	0.0264965			519	50	-30	32	0.0293682			519	58	-30	-8	-0.0319247
520	66	-14	0	0.0311694			520	50	-22	-32	0.0385614			520	58	-30	32	-0.0239893
521	66	-14	8	0.048733			521	50	-22	-24	0.0478217			521	58	-22	8	-0.0354012
522	66	-14	16	0.0443299			522	50	-22	-16	0.044104			522	58	-22	16	-0.0389917
523	66	-14	24	0.03109			523	50	-22	-8	0.0323001			523	58	-22	24	-0.0287342
524	66	-6	0	0.0346736			524	50	-22	0	0.0449972			524	58	-14	16	-0.0243584
525	66	-6	8	0.0460569			525	50	-22	8	0.0457903			525	66	-22	8	-0.0312053
526	66	-6	16	0.0504941			526	50	-22	16	0.0571639			526	66	-22	16	-0.0357565
527	66	-6	24	0.0371261			527	50	-22	24	0.0429507			527	58	-22	16	-0.0242798
528	66	-6	32	0.0238885			528	50	-22	32	0.0372977
529	66	2	16	0.0412739			529	50	-22	40	0.034643
530	66	2	24	0.0282201			530	50	-14	-40	0.0317852
							531	50	-14	-32	0.0409716
							532	50	-14	-24	0.0430832
							533	50	-14	-16	0.0331055
							534	50	-14	0	0.0308505
							535	50	-14	8	0.0246084
							536	50	-14	16	0.0355079
							537	50	-14	24	0.0344434
							538	50	-14	32	0.0403206
							539	50	-14	40	0.031905
							540	50	-6	-40	0.0295986
							541	50	-6	-32	0.0339381
							542	50	-6	-24	0.0318719
							543	50	-6	0	-0.0268052
							544	50	2	-40	0.0240092
							545	50	2	0	-0.024425
							546	50	10	8	-0.0284196
							547	50	18	16	-0.0358305
							548	50	18	24	-0.0286977
							549	50	26	-8	0.0270736
							550	50	26	0	0.0338776
							551	50	26	16	0.0454382
							552	50	26	24	0.0383389
							553	50	26	32	0.0284255
							554	50	34	-16	0.0255653
							555	50	34	-8	0.033926
							556	50	34	0	0.035835
							557	50	34	8	0.03423
							558	50	34	16	0.0343968
							559	50	34	24	0.0305815
							560	50	34	32	0.0246169
							561	50	42	-16	0.0277167
							562	50	42	-8	0.0303769
							563	50	42	0	0.0290197
							564	50	42	8	0.0245843
							565	58	-30	-24	0.0352514
							566	58	-30	-16	0.028445
							567	58	-30	16	0.0239987
							568	58	-30	24	0.0240485
							569	58	-22	-32	0.0338436
							570	58	-22	-24	0.042611
							571	58	-22	-16	0.0393142
							572	58	-22	-8	0.0271921
							573	58	-22	8	0.0412325
							574	58	-22	16	0.0529834
							575	58	-22	24	0.0437002
							576	58	-22	32	0.0384087
							577	58	-22	40	0.0299459
							578	58	-14	-32	0.0345973
							579	58	-14	-24	0.0351165
							580	58	-14	-16	0.0275219
							581	58	-14	8	0.0237321
							582	58	-14	16	0.0346665
							583	58	-14	24	0.0327625
							584	58	-14	32	0.0359761
							585	58	-14	40	0.0306893
							586	58	-6	-32	0.0247239
							587	58	-6	0	-0.0261869
							588	58	18	0	0.0323554
							589	58	18	16	-0.0388458
							590	58	18	24	-0.0323052
							591	58	26	0	0.0353193
							592	58	26	16	0.0387449
							593	58	26	24	0.0369189
							594	58	34	0	0.034894
							595	66	-30	-24	0.0342166
							596	66	-22	-24	0.0368457
							597	66	-22	-16	0.033225
							598	66	-22	8	0.03616
							599	66	-22	16	0.0470817
							600	66	-22	24	0.0376123
							601	66	-22	32	0.0348754
							602	66	-22	40	0.0262363
							603	66	-14	-24	0.0299068
							604	66	-14	-16	0.0265242
							605	66	-14	16	0.033283
							606	66	-14	24	0.0315827
							607	66	-14	32	0.0339138
							608	66	-22	16	0.0394386
							609	66	-22	24	0.0327462
							610	66	-14	0	0.0308314
							611	66	-14	8	0.0458553
							612	66	-14	16	0.0471311
							613	66	-14	24	0.0370195
							614	66	-14	32	0.024179
							615	66	-6	8	0.0343969
							616	66	-6	16	0.0368115
							617	66	-6	24	0.033735
							618	66	-6	32	0.0291458
							619	66	2	16	0.0249231
